# Prioritizing Maize Transcriptional Regulators through Multi-Omic Network Integration

**DOI:** 10.1101/2024.02.26.582075

**Authors:** Fabio Gómez Cano, Jonas Rodriguez, Peng Zhou, Yi-Hsuan Chu, Erika L. Ellison, Lina Gomez-Cano, Arjun Krishnan, Nathan M. Springer, Natalia de Leon, Erich Grotewold

## Abstract

Transcription factors control all biological processes, yet most remain functionally uncharacterized. As in many crops, maize functional genomics datasets are typically generated independently across genotypes, tissues, and laboratories, with little sample overlap and uneven transcription factor coverage, limiting methods that require matched measurements to make functional inferences. Here, we asked which gene-level integration strategy best predicts transcription factor function from such data. We assembled four transcription factor–target gene network layers from 46 expression-based regulatory networks, 283 protein– DNA interaction assays, and expression quantitative trait loci mapped with 16 million single-nucleotide polymorphisms across 304 inbred lines, comprising ∼4.6 million interactions, and benchmarked three integration strategies against published knockout transcriptomes. Predicted Gene Ontology terms were more similar to knockout responses than expected by chance, and summarizing each gene’s connectivity pattern across the combined network as a numerical representation (a gene embedding) achieved the highest similarity where predictions existed, annotated more than eightfold more transcription factors (2,910), remained informative when data layers were missing, and produced significant terms in only ∼12% of randomized networks, versus ∼28% and ∼72% for two overlap-based strategies. The resulting catalog recovers known regulators, prioritizes candidate regulators of hormonal, developmental, and metabolic processes across conditions, and identifies candidate redundant or diverged paralogs, providing a first testable function for thousands of transcription factors that lack binding or mutant data. Because it uses only data types now available for many crops, the strategy transfers directly to other plant species.

**Article Summary:** Transcription factors are proteins that control gene expression, shaping crop traits from development to the production of valuable compounds. Yet most maize transcription factors have no known function and no characterized mutants. Gomez-Cano et al. integrated gene expression, protein–DNA binding, and genetic variation into one network to predict the functions of about 2,900 transcription factors, most of which had no binding or mutant data. In published mutants, predicted functions matched observed changes in gene activity better than expected by chance. The catalog, networks, and code are publicly available and prioritize regulators of hormonal, developmental, and metabolic processes for experimental testing.
