## Supplementary material for "Prioritizing Maize Transcriptional Regulators through Multi-Omic Network Integration": Table S1

### Sheet: Supplementary Table 1
Supplementary Table 1. Inbred lines and tissues used in the eQTL analysis.
Inbred line	Tissues
2369	Seedling
282set_33-16	Groot / GShoot / Kern / L3Base / L3Tip / LMAD / LMAN / Seedling
282set_38-11Goodman-Buckler	Kern / L3Base / L3Tip / LMAN / Seedling
282set_4226	Groot / GShoot / Kern / L3Base / L3Tip / LMAD / LMAN / Seedling
282set_A188	GShoot / Kern / L3Base / L3Tip / LMAD / LMAN / Seedling
282set_A239	Groot / GShoot / Kern / L3Base / L3Tip / LMAN / Seedling
282set_A441-5	Groot / GShoot / Kern / L3Base / L3Tip / LMAD / LMAN / Seedling
282set_A556	Groot / GShoot / Kern / L3Base / L3Tip / LMAD / LMAN / Seedling
282set_A634	Groot / GShoot / Kern / L3Base / LMAN / Seedling
282set_A635	Groot / GShoot / Kern / L3Base / LMAN / Seedling
282set_A641	Groot / GShoot / Kern / L3Base / LMAD / LMAN / Seedling
282set_A654	Groot / GShoot / Kern / L3Base / L3Tip / LMAD / LMAN / Seedling
282set_A659	Groot / Kern / L3Base / L3Tip / LMAD / LMAN / Seedling
282set_A661	Groot / GShoot / Kern / L3Base / L3Tip / LMAD / LMAN / Seedling
282set_A680	Groot / GShoot / Kern / L3Base / L3Tip / LMAN / Seedling
282set_A682	Groot / GShoot / Kern / L3Base / L3Tip / LMAD / LMAN / Seedling
282set_B10	Kern / L3Tip / LMAN / Seedling
282set_B104	Groot / GShoot / Kern / LMAN / Seedling
282set_B105	Groot / GShoot / Kern / L3Base / L3Tip / LMAN / Seedling
282set_B109	Groot / GShoot / L3Base / L3Tip / LMAN / Seedling
282set_B14A	Groot / GShoot / Kern / L3Tip / LMAN / Seedling
282set_B164	Groot / GShoot / Kern / L3Base / L3Tip / LMAN / Seedling
282set_B2	GShoot / Kern / L3Base / L3Tip / LMAN / Seedling
282set_B46	GShoot / L3Base / L3Tip / LMAD / LMAN / Seedling
282set_B52	Groot / GShoot / L3Base / L3Tip / LMAD / LMAN / Seedling
282set_B57	Groot / GShoot / Kern / L3Base / L3Tip / LMAN / Seedling
282set_B64	Groot / GShoot / Kern / L3Base / L3Tip / LMAD / LMAN / Seedling
282set_B75	Groot / GShoot / Kern / L3Base / L3Tip / LMAN / Seedling
282set_B77	Groot / GShoot / Kern / L3Base / L3Tip / LMAD / LMAN / Seedling
282set_B79	Groot / GShoot / Kern / L3Base / L3Tip / LMAN / Seedling
282set_B84	Groot / GShoot / Kern / L3Base / L3Tip / LMAD / LMAN / Seedling
282set_C123	Groot / GShoot / Kern / L3Base / L3Tip / LMAD / LMAN / Seedling
282set_C49A	Groot / GShoot / Kern / L3Base / L3Tip / LMAD / LMAN / Seedling
282set_CH701-30	Groot / GShoot / Kern / L3Base / L3Tip / LMAD / LMAN / Seedling
282set_CH9	Groot / GShoot / Kern / L3Base / L3Tip / LMAN / Seedling
282set_CI187-2	GShoot / Kern / L3Base / L3Tip / LMAN / Seedling
282set_CI21E	GShoot / Kern / L3Base / L3Tip / LMAD / LMAN / Seedling
282set_CI28AGoodman-Buckler	Groot / GShoot / Kern / L3Base / L3Tip / LMAD / LMAN / Seedling
282set_CI31A	Groot / GShoot / Kern / L3Base / L3Tip / LMAD / LMAN / Seedling
282set_CI3A	Groot / GShoot / Kern / L3Base / L3Tip / LMAN / Seedling
282set_CI64	Groot / GShoot / L3Base / L3Tip / LMAD / LMAN / Seedling
282set_Ci90CGoodman-Buckler	Groot / GShoot / Kern / L3Base / L3Tip / LMAD / LMAN / Seedling
282set_Ci91BGoodman-Buckler	Groot / GShoot / Kern / L3Base / L3Tip / LMAD / LMAN / Seedling
282set_CM37	Groot / GShoot / Kern / L3Base / L3Tip / LMAD / LMAN / Seedling
282set_CM7	GShoot / Kern / L3Base / L3Tip / LMAD / LMAN / Seedling
282set_CML108	Groot / GShoot / L3Base / L3Tip / LMAD / LMAN / Seedling
282set_CML154Q	Groot / GShoot / Kern / L3Base / L3Tip / LMAD / LMAN / Seedling
282set_CML218	Groot / GShoot / Kern / L3Base / L3Tip / LMAD / LMAN / Seedling
282set_CML220	Groot / GShoot / Kern / L3Base / L3Tip / LMAD / LMAN / Seedling
282set_CML91	Groot / GShoot / Kern / L3Base / L3Tip / LMAD / LMAN / Seedling
282set_CMV3	Groot / GShoot / Kern / L3Tip / LMAD / LMAN / Seedling
282set_CO106	Groot / GShoot / Kern / L3Base / L3Tip / LMAD / LMAN / Seedling
282set_CO125	Groot / GShoot / Kern / L3Base / L3Tip / LMAD / LMAN / Seedling
282set_CO255	Groot / GShoot / Kern / L3Base / L3Tip / LMAD / LMAN / Seedling
282set_DE-2	Seedling
282set_DE1	Groot / GShoot / Kern / L3Base / L3Tip / LMAN / Seedling
282set_E2558W	Groot / GShoot / Kern / L3Tip / LMAD / LMAN / Seedling
282set_EP1	Groot / GShoot / Kern / L3Base / L3Tip / LMAD / LMAN / Seedling
282set_F2834T	Groot / GShoot / Kern / L3Base / L3Tip / LMAD / LMAN / Seedling
282set_H49	Groot / GShoot / Kern / L3Base / L3Tip / LMAN / Seedling
282set_H91	Groot / GShoot / Kern / L3Base / L3Tip / LMAD / LMAN / Seedling
282set_H95	Groot / GShoot / Kern / L3Base / L3Tip / LMAN / Seedling
282set_I29	Groot / GShoot / Kern / L3Base / L3Tip / LMAD / LMAN / Seedling
282set_IA2132Goodman-Buckler	Groot / GShoot / Kern / L3Base / L3Tip / LMAD / LMAN / Seedling
282set_IDS28	Groot / GShoot / Kern / L3Base / L3Tip / LMAN / Seedling
282set_IDS69	Groot / GShoot / Kern / L3Base / L3Tip / LMAD / LMAN / Seedling
282set_IDS91	Groot / GShoot / Kern / L3Base / L3Tip / LMAN / Seedling
282set_ILLHy	Groot / GShoot / L3Base / L3Tip / LMAD / LMAN / Seedling
282set_K148	Groot / GShoot / Kern / L3Base / L3Tip / LMAD / LMAN / Seedling
282set_K4	Groot / GShoot / Kern / L3Base / L3Tip / LMAD / LMAN / Seedling
282set_K55	Groot / GShoot / Kern / L3Base / L3Tip / LMAD / LMAN / Seedling
282set_K64	Groot / GShoot / Kern / L3Base / L3Tip / LMAD / LMAN / Seedling
282set_Ki43	Groot / GShoot / Kern / L3Base / L3Tip / Seedling
282set_KY226	Groot / GShoot / Kern / L3Base / L3Tip / LMAD / LMAN / Seedling
282set_KY228	Groot / GShoot / Kern / L3Base / L3Tip / LMAD / LMAN / Seedling
282set_L317	Groot / GShoot / Kern / L3Base / L3Tip / LMAD / LMAN / Seedling
282set_MEF156-55-2	Groot / GShoot / Kern / L3Base / L3Tip / LMAD / LMAN / Seedling
282set_MO1W	Groot / GShoot / Kern / L3Base / L3Tip / LMAD / LMAN / Seedling
282set_Mo44	Groot / GShoot / Kern / L3Base / L3Tip / LMAN / Seedling
282set_Mo45	Groot / GShoot / Kern / L3Base / L3Tip / LMAD / LMAN / Seedling
282set_Mo46	Groot / GShoot / L3Base / L3Tip / LMAN / Seedling
282set_Mo47	Groot / GShoot / Kern / L3Base / L3Tip / LMAD / LMAN / Seedling
282set_MoG	Seedling
282set_MS1334	Groot / GShoot / Kern / L3Base / L3Tip / LMAD / LMAN / Seedling
282set_MS153	Groot / GShoot / Kern / L3Base / L3Tip / LMAD / LMAN / Seedling
282set_Mt42	Groot / GShoot / Kern / L3Base / L3Tip / LMAD / LMAN / Seedling
282set_N28Ht	Groot / GShoot / Kern / L3Base / L3Tip / LMAD / LMAN / Seedling
282set_NC230	Groot / GShoot / Kern / L3Base / L3Tip / LMAD / LMAN / Seedling
282set_NC232	Groot / GShoot / Kern / L3Base / L3Tip / LMAD / LMAN / Seedling
282set_NC236	Groot / GShoot / Kern / L3Base / L3Tip / LMAD / LMAN / Seedling
282set_NC250	Groot / GShoot / Kern / L3Base / L3Tip / LMAD / LMAN / Seedling
282set_NC258	Groot / GShoot / Kern / L3Base / L3Tip / LMAD / LMAN / Seedling
282set_NC260	Groot / GShoot / Kern / L3Base / L3Tip / LMAN / Seedling
282set_NC262	Groot / GShoot / Kern / L3Base / L3Tip / LMAD / LMAN / Seedling
282set_NC264	Groot / GShoot / Kern / L3Tip / LMAD / LMAN / Seedling
282set_NC290A	Groot / GShoot / Kern / L3Base / L3Tip / LMAD / LMAN / Seedling
282set_NC294	Groot / GShoot / Kern / L3Base / L3Tip / LMAD / LMAN / Seedling
282set_NC302	Groot / GShoot / Kern / L3Base / L3Tip / LMAD / LMAN / Seedling
282set_NC304	Groot / GShoot / Kern / L3Base / L3Tip / LMAD / LMAN / Seedling
282set_NC306	Groot / GShoot / Kern / L3Base / L3Tip / LMAD / LMAN / Seedling
282set_NC310	Groot / GShoot / Kern / L3Base / L3Tip / LMAN / Seedling
282set_NC314	Groot / GShoot / Kern / L3Base / L3Tip / LMAD / LMAN / Seedling
282set_NC318	Groot / GShoot / Kern / L3Base / L3Tip / LMAD / LMAN / Seedling
282set_NC324	Groot / GShoot / Kern / L3Base / L3Tip / LMAD / LMAN / Seedling
282set_NC326	Groot / GShoot / Kern / L3Base / L3Tip / LMAD / LMAN / Seedling
282set_NC328	Groot / GShoot / Kern / L3Base / L3Tip / LMAD / LMAN / Seedling
282set_NC338	Groot / GShoot / Kern / L3Base / L3Tip / LMAD / LMAN / Seedling
282set_NC340	Groot / GShoot / Kern / L3Base / L3Tip / LMAD / LMAN / Seedling
282set_NC342	Groot / GShoot / L3Base / L3Tip / LMAD / LMAN / Seedling
282set_NC344	Groot / GShoot / Kern / L3Base / L3Tip / LMAD / LMAN / Seedling
282set_NC348	Groot / GShoot / Kern / L3Base / L3Tip / LMAD / LMAN / Seedling
282set_NC356	Groot / GShoot / Kern / L3Base / L3Tip / LMAD / LMAN / Seedling
282set_NC362	Groot / GShoot / Kern / L3Base / L3Tip / LMAN / Seedling
282set_NC364	Groot / GShoot / Kern / L3Base / L3Tip / LMAN / Seedling
282set_NC368	Groot / GShoot / Kern / L3Base / L3Tip / LMAD / LMAN / Seedling
282set_Oh43E	Groot / GShoot / Kern / L3Base / L3Tip / LMAN / Seedling
282set_Oh603	Groot / GShoot / Kern / L3Base / L3Tip / LMAD / LMAN / Seedling
282set_Os420	Groot / GShoot / L3Base / L3Tip / LMAD / LMAN / Seedling
282set_Pa762	Groot / GShoot / L3Base / L3Tip / LMAN / Seedling
282set_Pa880	Groot / GShoot / Kern / L3Base / L3Tip / LMAD / LMAN / Seedling
282set_R168	Groot / GShoot / Kern / L3Base / L3Tip / LMAD / LMAN / Seedling
282set_R177	Groot / GShoot / Kern / L3Base / L3Tip / LMAN / Seedling
282set_R229	Groot / GShoot / Kern / L3Base / L3Tip / LMAD / LMAN / Seedling
282set_R4	Groot / GShoot / Kern / L3Base / L3Tip / LMAD / LMAN / Seedling
282set_SD40	Groot / GShoot / Kern / L3Base / L3Tip / LMAN / Seedling
282set_SD44	Groot / GShoot / Kern / L3Base / L3Tip / LMAD / LMAN / Seedling
282set_Sg18	Groot / GShoot / Kern / L3Base / L3Tip / LMAD / LMAN / Seedling
282set_T232	Groot / GShoot / Kern / L3Base / L3Tip / LMAD / LMAN / Seedling
282set_T234	Groot / GShoot / Kern / L3Base / L3Tip / LMAD / LMAN / Seedling
282set_T8	Groot / GShoot / Kern / L3Base / L3Tip / LMAD / LMAN / Seedling
282set_U267Y	Groot / GShoot / Kern / L3Base / L3Tip / LMAD / LMAN / Seedling
282set_VA102	Groot / GShoot / Kern / L3Base / L3Tip / LMAN / Seedling
282set_Va14	Groot / GShoot / Kern / L3Base / L3Tip / LMAD / LMAN / Seedling
282set_Va17	Groot / GShoot / Kern / L3Base / L3Tip / LMAD / LMAN / Seedling
282set_Va22	Groot / GShoot / Kern / L3Base / L3Tip / LMAD / LMAN / Seedling
282set_Va59	Groot / GShoot / Kern / L3Base / L3Tip / LMAD / LMAN / Seedling
282set_Va85	Groot / GShoot / Kern / L3Base / L3Tip / LMAD / LMAN / Seedling
282set_Va99	Groot / GShoot / Kern / L3Base / L3Tip / LMAN / Seedling
282set_VaW6	Groot / GShoot / Kern / L3Base / L3Tip / LMAN / Seedling
282set_W117Ht	Groot / GShoot / Kern / L3Base / L3Tip / LMAD / LMAN / Seedling
282set_W182B	Groot / GShoot / Kern / L3Base / L3Tip / LMAD / Seedling
282set_Wf9	Groot / GShoot / Kern / L3Base / L3Tip / LMAN / Seedling
282set_Yu796	Groot / GShoot / Kern / L3Base / L3Tip / LMAN / Seedling
29MIBZ2	Seedling
4676A	Seedling
4722	Kern / L3Base / L3Tip / LMAN / Seedling
779	Seedling
78002A	Seedling
78371A	Seedling
790	Seedling
87916W	Seedling
A554	Groot / GShoot / L3Base / LMAD / LMAN / Seedling
A619	Groot / GShoot / Kern / L3Base / LMAD / LMAN / Seedling
A632	Groot / GShoot / Kern / L3Base / L3Tip / LMAD / LMAN / Seedling
A679	Groot / GShoot / Kern / L3Base / L3Tip / LMAD / LMAN / Seedling
B09	Seedling
B14	Seedling
B37	Groot / GShoot / Kern / L3Base / L3Tip / LMAN / Seedling
B47	Seedling
B68	Groot / GShoot / Kern / L3Base / L3Tip / LMAN / Seedling
B7	Seedling
B73	Groot / GShoot / Kern / L3Base / L3Tip / LMAD / LMAN / Seedling
B76	Groot / GShoot / L3Base / L3Tip / LMAD / LMAN / Seedling
B8	Seedling
B97	Groot / GShoot / L3Base / L3Tip / LMAN / Seedling
B98	Seedling
C103	Groot / GShoot / Kern / L3Base / L3Tip / LMAN / Seedling
CM105	Groot / GShoot / Kern / L3Base / L3Tip / LMAD / LMAN / Seedling
CML228	Groot / GShoot / Kern / L3Base / L3Tip / LMAD / LMAN / Seedling
CR1HT	Seedling
De811	Groot / GShoot / Kern / L3Base / L3Tip / LMAD / LMAN / Seedling
DJ7	Seedling
F42	Seedling
F7	Groot / GShoot / Kern / L3Base / L3Tip / LMAD / LMAN / Seedling
FBHJ	Seedling
H105W	Groot / GShoot / Kern / L3Base / L3Tip / LMAN / Seedling
H114	Seedling
H84	Groot / GShoot / Kern / L3Tip / LMAN / Seedling
H8431	Seedling
H99	Groot / GShoot / Kern / L3Base / L3Tip / LMAD / LMAN / Seedling
HBAI	Seedling
HP301	Groot / GShoot / Kern / L3Base / L3Tip / LMAD / LMAN / Seedling
huobai	Seedling
IB014	Seedling
IB02	Seedling
IBB15	Seedling
IBC2	Seedling
Il14H	Groot / GShoot / Kern / L3Base / L3Tip / LMAD / LMAN / Seedling
Ki11	Groot / GShoot / L3Base / L3Tip / LMAD / LMAN / Seedling
Ki21	Groot / GShoot / Kern / L3Base / L3Tip / LMAD / LMAN / Seedling
Ky21	Groot / GShoot / Kern / L3Base / L3Tip / LMAD / LMAN / Seedling
L127	Seedling
L135	Seedling
L139	Seedling
LH1	Seedling
LH119	Seedling
LH123HT	Seedling
LH132	Seedling
LH145	Seedling
LH146HT	Seedling
LH149	Seedling
LH156	Seedling
LH190	Seedling
LH192	Seedling
LH193	Seedling
LH194	Seedling
LH202	Seedling
LH205	Seedling
LH220Ht	Seedling
LH38	Seedling
LH39	Seedling
LH51	Seedling
LH52	Seedling
LH54	Seedling
LH57	Seedling
LH59	Seedling
LH60	Seedling
LH61	Seedling
LH74	Seedling
LH82	Seedling
LH85	Seedling
LH93	Seedling
Lp215D	Seedling
LP5	Seedling
M14	Groot / GShoot / Kern / L3Base / L3Tip / LMAN / Seedling
M162W	Groot / Kern / L3Base / L3Tip / LMAD / LMAN / Seedling
M37W	Groot / GShoot / Kern / L3Base / L3Tip / LMAD / LMAN / Seedling
MBNA	Seedling
MBPM	Seedling
MBST	Seedling
MBUB	Seedling
ML606	Seedling
MM402A	Seedling
Mo17	Groot / GShoot / Kern / L3Base / L3Tip / LMAN / Seedling
MO18W	Groot / GShoot / Kern / L3Base / L3Tip / LMAD / LMAN / Seedling
Mo24W	L3Base / L3Tip / Seedling
Ms71	Groot / GShoot / Kern / L3Base / L3Tip / LMAD / LMAN / Seedling
N192	Groot / GShoot / Kern / L3Base / L3Tip / LMAD / LMAN / Seedling
N6	Groot / GShoot / L3Base / L3Tip / LMAN / Seedling
NC350	Groot / GShoot / L3Base / L3Tip / LMAD / LMAN / Seedling
NC358	Groot / GShoot / Kern / L3Base / L3Tip / LMAD / LMAN / Seedling
ND246	Groot / GShoot / Kern / L3Base / L3Tip / LMAD / LMAN / Seedling
NS701	Seedling
oh07B	Groot / GShoot / Kern / L3Base / L3Tip / LMAD / LMAN / Seedling
Oh40B	Groot / GShoot / Kern / L3Base / L3Tip / LMAN / Seedling
Oh43	Groot / GShoot / Kern / L3Tip / LMAD / LMAN / Seedling
P39	Kern / L3Base / L3Tip / LMAD / LMAN / Seedling
Pa91	Groot / GShoot / Kern / L3Base / L3Tip / LMAD / LMAN / Seedling
PB80	Seedling
PH207	Seedling
PHG35	Seedling
PHG39	Seedling
PHG47	Seedling
PHG50	Seedling
PHG72	Seedling
PHG83	Seedling
PHG86	Seedling
PHH93	Seedling
PHJ31	Seedling
PHJ40	Seedling
PHJ75	Seedling
PHK05	Seedling
PHK35	Seedling
PHK42	Seedling
PHK76	Seedling
PHM57	Seedling
PHN11	Seedling
PHN66	Seedling
PHN82	Seedling
PHP02	Seedling
PHP55	Seedling
PHR25	Seedling
PHR32	Seedling
PHR36	Seedling
PHR58	Seedling
PHT55	Seedling
PHT69	Seedling
PHT77	Seedling
PHV53	Seedling
PHV78	Seedling
PHW17	Seedling
PHW51	Seedling
PHW52	Seedling
PHW79	Seedling
PHWG5	Seedling
PHZ51	Seedling
R31	Seedling
S8326	Seedling
Seagu1117	Seedling
Sg1533	Groot / GShoot / Kern / L3Base / L3Tip / LMAD / LMAN / Seedling
Va26	Groot / GShoot / Kern / L3Base / L3Tip / LMAN / Seedling
Va35	Groot / Kern / L3Base / L3Tip / LMAN / Seedling
W153R	Groot / GShoot / Kern / L3Base / L3Tip / LMAD / LMAN / Seedling
W182bn	Seedling
W22	Groot / GShoot / Kern / L3Base / L3Tip / LMAN / Seedling
W23	Seedling
W64a	Groot / GShoot / Kern / L3Base / L3Tip / LMAN / Seedling
W8304	Seedling
W8555	Seedling
WIL500	Seedling
WIL900	Seedling
WIL901	Seedling
WIL903	Seedling
ZS01250	Seedling
