## Supplementary material for "Prioritizing Maize Transcriptional Regulators through Multi-Omic Network Integration": Table S2

### Sheet: Supplementary Table 2
Supplementary Table 2. ChIP- and DAP-seq datasets reanalyzed, including the SRA accession, library layout, method, TF identity and family, sample, condition, tissue, and replicate of each dataset.
SRA	LibraryLayout	Method	TF geneid	TF name	TF Family	Sample	Condition	Tissue	Rep	Include	PMID
SRR8524980	Paired	ChIP_protoplast	Zm00001d025141	Zm00001d025141	bHLH	bHLH_TF142_R2	TF	Leaf protoplast	R2	Yes	33037196
SRR8524981	Paired	ChIP_protoplast	Zm00001d033267	Zm00001d033267	bHLH	bHLH_TF148_R1	TF	Leaf protoplast	R1	Yes	33037196
SRR8524982	Paired	ChIP_protoplast	Zm00001d033267	Zm00001d033267	bHLH	bHLH_TF148_R2	TF	Leaf protoplast	R2	Yes	33037196
SRR8524983	Paired	ChIP_protoplast	Zm00001d047017	Zm00001d047017	bHLH	bHLH_TF139_R1	TF	Leaf protoplast	R1	Yes	33037196
SRR8524984	Paired	ChIP_protoplast	Zm00001d047017	Zm00001d047017	bHLH	bHLH_TF139_R2	TF	Leaf protoplast	R2	Yes	33037196
SRR8524985	Paired	ChIP_protoplast	Zm00001d048208	EREB71	EREB	EREB_TF140_R1	TF	Leaf protoplast	R1	Yes	33037196
SRR8524986	Paired	ChIP_protoplast	Zm00001d048208	EREB71	EREB	EREB_TF140_R2	TF	Leaf protoplast	R2	Yes	33037196
SRR8524987	Paired	ChIP_protoplast	Zm00001d038843	Zm00001d038843	WRKY	WRKY_TF111_R2	TF	Leaf protoplast	R2	Yes	33037196
SRR8524988	Paired	ChIP_protoplast	Zm00001d031044	Zm00001d031044	bHLH	bHLH_TF149_R1	TF	Leaf protoplast	R1	Yes	33037196
SRR8524989	Paired	ChIP_protoplast	Zm00001d031044	Zm00001d031044	bHLH	bHLH_TF149_R2	TF	Leaf protoplast	R2	Yes	33037196
SRR8524990	Paired	ChIP_protoplast	Zm00001d020492	Zm00001d020492	WRKY	WRKY_TF66_R2	TF	Leaf protoplast	R2	Yes	33037196
SRR8524991	Paired	ChIP_protoplast	Zm00001d020492	Zm00001d020492	WRKY	WRKY_TF66_R1	TF	Leaf protoplast	R1	Yes	33037196
SRR8524992	Paired	ChIP_protoplast	Zm00001d027901	Zm00001d027901	ZIM	ZIM_TF59_R2	TF	Leaf protoplast	R2	Yes	33037196
SRR8524993	Paired	ChIP_protoplast	Zm00001d027901	Zm00001d027901	ZIM	ZIM_TF59_R1	TF	Leaf protoplast	R1	Yes	33037196
SRR8524994	Paired	ChIP_protoplast	Zm00001d015407	Zm00001d015407	GLK	GLK_TF58_R2	TF	Leaf protoplast	R2	Yes	33037196
SRR8524995	Paired	ChIP_protoplast	Zm00001d031796	Zm00001d031796	EREB	EREB_TF64_R2	TF	Leaf protoplast	R2	Yes	33037196
SRR8524998	Paired	ChIP_protoplast	Zm00001d046925	Zm00001d046925	C2C2-COL	C2C2-COL_TF61_R2	TF	Leaf protoplast	R2	Yes	33037196
SRR8525000	Paired	ChIP_protoplast	Zm00001d038843	Zm00001d038843	WRKY	WRKY_TF111_R1	TF	Leaf protoplast	R1	Yes	33037196
SRR8525001	Paired	ChIP_protoplast	Zm00001d017726	Zm00001d017726	GLK	GLK_TF171_R2	TF	Leaf protoplast	R2	Yes	33037196
SRR8525002	Paired	ChIP_protoplast	Zm00001d017726	Zm00001d017726	GLK	GLK_TF171_R1	TF	Leaf protoplast	R1	Yes	33037196
SRR8525003	Paired	ChIP_protoplast	Zm00001d039260	Zm00001d039260	GLK	GLK_TF172_R2	TF	Leaf protoplast	R2	Yes	33037196
SRR8525004	Paired	ChIP_protoplast	Zm00001d039260	Zm00001d039260	GLK	GLK_TF172_R1	TF	Leaf protoplast	R1	Yes	33037196
SRR8525005	Paired	ChIP_protoplast	Zm00001d010634	Zm00001d010634	GLK	GLK_TF173_R2	TF	Leaf protoplast	R2	Yes	33037196
SRR8525006	Paired	ChIP_protoplast	Zm00001d010634	Zm00001d010634	GLK	GLK_TF173_R1	TF	Leaf protoplast	R1	Yes	33037196
SRR8525007	Paired	ChIP_protoplast	Zm00001d005692	Zm00001d005692	HB	HB_TF174_R2	TF	Leaf protoplast	R2	Yes	33037196
SRR8525008	Paired	ChIP_protoplast	Zm00001d002799	Zm00001d002799	HB	HB_TF177_R2	TF	Leaf protoplast	R2	Yes	33037196
SRR8525009	Paired	ChIP_protoplast	Zm00001d002799	Zm00001d002799	HB	HB_TF177_R1	TF	Leaf protoplast	R1	Yes	33037196
SRR8525010	Paired	ChIP_protoplast	Zm00001d005692	Zm00001d005692	HB	HB_TF174_R1	TF	Leaf protoplast	R1	Yes	33037196
SRR8525011	Paired	ChIP_protoplast	Zm00001d018081	Zm00001d018081	EREB	EREB_TF153_R2	TF	Leaf protoplast	R2	Yes	33037196
SRR8525012	Paired	ChIP_protoplast	Zm00001d018081	Zm00001d018081	EREB	EREB_TF153_R1	TF	Leaf protoplast	R1	Yes	33037196
SRR8525013	Paired	ChIP_protoplast	Zm00001d020595	Zm00001d020595	EREB	EREB_TF152_R2	TF	Leaf protoplast	R2	Yes	33037196
SRR8525014	Paired	ChIP_protoplast	Zm00001d020595	Zm00001d020595	EREB	EREB_TF152_R1	TF	Leaf protoplast	R1	Yes	33037196
SRR8525015	Paired	ChIP_protoplast	Zm00001d015421	Zm00001d015421	bZIP	bZIP_TF158_R2	TF	Leaf protoplast	R2	Yes	33037196
SRR8525016	Paired	ChIP_protoplast	Zm00001d015421	Zm00001d015421	bZIP	bZIP_TF158_R1	TF	Leaf protoplast	R1	Yes	33037196
SRR8525017	Paired	ChIP_protoplast	Zm00001d021019	Zm00001d021019	bHLH	bHLH_TF157_R1	TF	Leaf protoplast	R1	Yes	33037196
SRR8525018	Paired	ChIP_protoplast	Zm00001d026398	Zm00001d026398	bZIP	bZIP_TF159_R2	TF	Leaf protoplast	R2	Yes	33037196
SRR8525019	Paired	ChIP_protoplast	Zm00001d026398	Zm00001d026398	bZIP	bZIP_TF159_R1	TF	Leaf protoplast	R1	Yes	33037196
SRR8525020	Paired	ChIP_protoplast	Zm00001d038683	Zm00001d038683	TCP	TCP_TF54_R1	TF	Leaf protoplast	R1	Yes	33037196
SRR8525021	Paired	ChIP_protoplast	Zm00001d038683	Zm00001d038683	TCP	TCP_TF54_R2	TF	Leaf protoplast	R2	Yes	33037196
SRR8525022	Paired	ChIP_protoplast	Zm00001d041576	Zm00001d041576	MYB	MYB_TF55_R1	TF	Leaf protoplast	R1	Yes	33037196
SRR8525023	Paired	ChIP_protoplast	Zm00001d041576	Zm00001d041576	MYB	MYB_TF55_R2	TF	Leaf protoplast	R2	Yes	33037196
SRR8525024	Paired	ChIP_protoplast	Zm00001d014863	Zm00001d014863	MYBR	MYBR_TF40_R1	TF	Leaf protoplast	R1	Yes	33037196
SRR8525025	Paired	ChIP_protoplast	Zm00001d014863	Zm00001d014863	MYBR	MYBR_TF40_R2	TF	Leaf protoplast	R2	Yes	33037196
SRR8525026	Paired	ChIP_protoplast	Zm00001d016793	Zm00001d016793	C2H2	C2H2_TF41_R1	TF	Leaf protoplast	R1	Yes	33037196
SRR8525027	Paired	ChIP_protoplast	Zm00001d016793	Zm00001d016793	C2H2	C2H2_TF41_R2	TF	Leaf protoplast	R2	Yes	33037196
SRR8525028	Paired	ChIP_protoplast	Zm00001d035604	Zm00001d035604	MYB	MYB_TF56_R1	TF	Leaf protoplast	R1	Yes	33037196
SRR8525029	Paired	ChIP_protoplast	Zm00001d035604	Zm00001d035604	MYB	MYB_TF56_R2	TF	Leaf protoplast	R2	Yes	33037196
SRR8525030	Paired	ChIP_protoplast	Zm00001d034417	Zm00001d034417	GNAT	GNAT_TF100_R2	TF	Leaf protoplast	R2	Yes	33037196
SRR8525031	Paired	ChIP_protoplast	Zm00001d043950	Zm00001d043950	WRKY	WRKY_TF226_R2	TF	Leaf protoplast	R2	Yes	33037196
SRR8525032	Paired	ChIP_protoplast	Zm00001d034601	Zm00001d034601	NAC	NAC_TF4_R2	TF	Leaf protoplast	R2	Yes	33037196
SRR8525033	Paired	ChIP_protoplast	Zm00001d013777	Zm00001d013777	MYBR	MYBR_TF70_R1	TF	Leaf protoplast	R1	Yes	33037196
SRR8525034	Paired	ChIP_protoplast	Zm00001d009599	Zm00001d009599	MYBR	MYBR_TF196_R1	TF	Leaf protoplast	R1	Yes	33037196
SRR8525035	Paired	ChIP_protoplast	Zm00001d009599	Zm00001d009599	MYBR	MYBR_TF196_R2	TF	Leaf protoplast	R2	Yes	33037196
SRR8525036	Paired	ChIP_protoplast	Zm00001d021019	Zm00001d021019	bHLH	bHLH_TF157_R2	TF	Leaf protoplast	R2	Yes	33037196
SRR8525037	Paired	ChIP_protoplast	Zm00001d044117	Zm00001d044117	MYB	MYB_TF195_R1	TF	Leaf protoplast	R1	Yes	33037196
SRR8525038	Paired	ChIP_protoplast	Zm00001d044117	Zm00001d044117	MYB	MYB_TF195_R2	TF	Leaf protoplast	R2	Yes	33037196
SRR8525039	Paired	ChIP_protoplast	Zm00001d051458	Zm00001d051458	MYBR	MYBR_TF193_R1	TF	Leaf protoplast	R1	Yes	33037196
SRR8525040	Paired	ChIP_protoplast	Zm00001d051458	Zm00001d051458	MYBR	MYBR_TF193_R2	TF	Leaf protoplast	R2	Yes	33037196
SRR8525041	Paired	ChIP_protoplast	Zm00001d029963	Zm00001d029963	MYB	MYB_TF191_R1	TF	Leaf protoplast	R1	Yes	33037196
SRR8525042	Paired	ChIP_protoplast	Zm00001d029963	Zm00001d029963	MYB	MYB_TF191_R2	TF	Leaf protoplast	R2	Yes	33037196
SRR8525043	Paired	ChIP_protoplast	Zm00001d039077	Zm00001d039077	EREB	EREB_TF90_R2	TF	Leaf protoplast	R2	Yes	33037196
SRR8525044	Paired	ChIP_protoplast	Zm00001d039077	Zm00001d039077	EREB	EREB_TF90_R1	TF	Leaf protoplast	R1	Yes	33037196
SRR8525045	Paired	ChIP_protoplast	Zm00001d024546	Zm00001d024546	MYB	MYB_TF198_R1	TF	Leaf protoplast	R1	Yes	33037196
SRR8525046	Paired	ChIP_protoplast	Zm00001d024546	Zm00001d024546	MYB	MYB_TF198_R2	TF	Leaf protoplast	R2	Yes	33037196
SRR8525047	Paired	ChIP_protoplast	Zm00001d002762	Zm00001d002762	EREB	EREB_TF97_R2	TF	Leaf protoplast	R2	Yes	33037196
SRR8525048	Paired	ChIP_protoplast	Zm00001d020267	Zm00001d020267	EREB	EREB_TF106_R1	TF	Leaf protoplast	R1	Yes	33037196
SRR8525049	Paired	ChIP_protoplast	Zm00001d037221	Zm00001d037221	TCP	TCP_TF237_R2	TF	Leaf protoplast	R2	Yes	33037196
SRR8525050	Paired	ChIP_protoplast	Zm00001d037221	Zm00001d037221	TCP	TCP_TF237_R1	TF	Leaf protoplast	R1	Yes	33037196
SRR8525051	Paired	ChIP_protoplast	Zm00001d042777	Zm00001d042777	bZIP	bZIP_TFLG2_R2	TF	Leaf protoplast	R2	Yes	33037196
SRR8525052	Paired	ChIP_protoplast	Zm00001d042777	Zm00001d042777	bZIP	bZIP_TFLG2_R1	TF	Leaf protoplast	R1	Yes	33037196
SRR8525053	Paired	ChIP_protoplast	Zm00001d013443	Zm00001d013443	C2C2-COL	C2C2-COL_TF2_R2	TF	Leaf protoplast	R2	Yes	33037196
SRR8525054	Paired	ChIP_protoplast	Zm00001d013443	Zm00001d013443	C2C2-COL	C2C2-COL_TF2_R1	TF	Leaf protoplast	R1	Yes	33037196
SRR8525055	Paired	ChIP_protoplast	Zm00001d017575	Zm00001d017575	C2C2-DOF	C2C2-DOF_TF235_R2	TF	Leaf protoplast	R2	Yes	33037196
SRR8525056	Paired	ChIP_protoplast	Zm00001d031717	Zm00001d031717	bHLH	bHLH_TF3_R1	TF	Leaf protoplast	R1	Yes	33037196
SRR8525057	Paired	ChIP_protoplast	Zm00001d038357	Zm00001d038357	bHLH	bHLH_TF6_R2	TF	Leaf protoplast	R2	Yes	33037196
SRR8525058	Paired	ChIP_protoplast	Zm00001d038357	Zm00001d038357	bHLH	bHLH_TF6_R1	TF	Leaf protoplast	R1	Yes	33037196
SRR8525059	Paired	ChIP_protoplast	Zm00001d005578	Zm00001d005578	bZIP	bZIP_TF219_R2	TF	Leaf protoplast	R2	Yes	33037196
SRR8525060	Paired	ChIP_protoplast	Zm00001d005578	Zm00001d005578	bZIP	bZIP_TF219_R1	TF	Leaf protoplast	R1	Yes	33037196
SRR8525061	Paired	ChIP_protoplast	Zm00001d020025	Zm00001d020025	bZIP	bZIP_TF221_R2	TF	Leaf protoplast	R2	Yes	33037196
SRR8525062	Paired	ChIP_protoplast	Zm00001d020025	Zm00001d020025	bZIP	bZIP_TF221_R1	TF	Leaf protoplast	R1	Yes	33037196
SRR8525063	Paired	ChIP_protoplast	Zm00001d012527	Zm00001d012527	NAC	NAC_TF199_R2	TF	Leaf protoplast	R2	Yes	33037196
SRR8525064	Paired	ChIP_protoplast	Zm00001d034601	Zm00001d034601	NAC	NAC_TF4_R1	TF	Leaf protoplast	R1	Yes	33037196
SRR8525065	Paired	ChIP_protoplast	Zm00001d012527	Zm00001d012527	NAC	NAC_TF199_R1	TF	Leaf protoplast	R1	Yes	33037196
SRR8525066	Paired	ChIP_protoplast	Zm00001d021291	Zm00001d021291	PRR	PRR_TF202_R2	TF	Leaf protoplast	R2	Yes	33037196
SRR8525067	Paired	ChIP_protoplast	Zm00001d021291	Zm00001d021291	PRR	PRR_TF202_R1	TF	Leaf protoplast	R1	Yes	33037196
SRR8525068	Paired	ChIP_protoplast	Zm00001d049364	Zm00001d049364	EREB	EREB_TF80_R1	TF	Leaf protoplast	R1	Yes	33037196
SRR8525069	Paired	ChIP_protoplast	Zm00001d049364	Zm00001d049364	EREB	EREB_TF80_R2	TF	Leaf protoplast	R2	Yes	33037196
SRR8525070	Paired	ChIP_protoplast	Zm00001d006236	Zm00001d006236	MYB	MYB_TF224_R2	TF	Leaf protoplast	R2	Yes	33037196
SRR8525071	Paired	ChIP_protoplast	Zm00001d006236	Zm00001d006236	MYB	MYB_TF224_R1	TF	Leaf protoplast	R1	Yes	33037196
SRR8525072	Paired	ChIP_protoplast	Zm00001d043950	Zm00001d043950	WRKY	WRKY_TF226_R1	TF	Leaf protoplast	R1	Yes	33037196
SRR8525073	Paired	ChIP_protoplast	Zm00001d017176	Zm00001d017176	C2C2-COL	C2C2-COL_TF103_R1	TF	Leaf protoplast	R1	Yes	33037196
SRR8525074	Paired	ChIP_protoplast	Zm00001d031717	Zm00001d031717	bHLH	bHLH_TF3_R2	TF	Leaf protoplast	R2	Yes	33037196
SRR8525075	Paired	ChIP_protoplast	Zm00001d017176	Zm00001d017176	C2C2-COL	C2C2-COL_TF103_R2	TF	Leaf protoplast	R2	Yes	33037196
SRR8525076	Paired	ChIP_protoplast	Zm00001d017575	Zm00001d017575	C2C2-DOF	C2C2-DOF_TF235_R1	TF	Leaf protoplast	R1	Yes	33037196
SRR8525077	Paired	ChIP_protoplast	Zm00001d005892	Zm00001d005892	EREB	EREB_TF124_R1	TF	Leaf protoplast	R1	Yes	33037196
SRR8525078	Paired	ChIP_protoplast	Zm00001d005892	Zm00001d005892	EREB	EREB_TF124_R2	TF	Leaf protoplast	R2	Yes	33037196
SRR8525079	Paired	ChIP_protoplast	Zm00001d026542	Zm00001d026542	GLK	GLK_TF123_R2	TF	Leaf protoplast	R2	Yes	33037196
SRR8525080	Paired	ChIP_protoplast	Zm00001d024679	Zm00001d024679	bHLH	bHLH_TF119_R1	TF	Leaf protoplast	R1	Yes	33037196
SRR8525081	Paired	ChIP_protoplast	Zm00001d024679	Zm00001d024679	bHLH	bHLH_TF119_R2	TF	Leaf protoplast	R2	Yes	33037196
SRR8525083	Paired	ChIP_protoplast	Zm00001d052229	Zm00001d052229	EREB	EREB_TF117_R2	TF	Leaf protoplast	R2	Yes	33037196
SRR8525084	Paired	ChIP_protoplast	Zm00001d050195	Zm00001d050195	WRKY	WRKY_TF115_R1	TF	Leaf protoplast	R1	Yes	33037196
SRR8525085	Paired	ChIP_protoplast	Zm00001d050195	Zm00001d050195	WRKY	WRKY_TF115_R2	TF	Leaf protoplast	R2	Yes	33037196
SRR8525086	Paired	ChIP_protoplast	Zm00001d002762	Zm00001d002762	EREB	EREB_TF97_R1	TF	Leaf protoplast	R1	Yes	33037196
SRR8525087	Paired	ChIP_protoplast	Zm00001d015468	Zm00001d015468	C2C2-COL	C2C2-COL_TF91_R1	TF	Leaf protoplast	R1	Yes	33037196
SRR8525088	Paired	ChIP_protoplast	Zm00001d015468	Zm00001d015468	C2C2-COL	C2C2-COL_TF91_R2	TF	Leaf protoplast	R2	Yes	33037196
SRR8525089	Paired	ChIP_protoplast	Zm00001d030891	Zm00001d030891	GLK	GLK_TF104_R1	TF	Leaf protoplast	R1	Yes	33037196
SRR8525090	Paired	ChIP_protoplast	Zm00001d042609	Zm00001d042609	NAC	NAC_TF15_R2	TF	Leaf protoplast	R2	Yes	33037196
SRR8525091	Paired	ChIP_protoplast	Zm00001d042609	Zm00001d042609	NAC	NAC_TF15_R1	TF	Leaf protoplast	R1	Yes	33037196
SRR8525092	Paired	ChIP_protoplast	GRMZM2G017586	BHLH172	bHLH	bHLH_TF14_R2	TF	Leaf protoplast	R2	Yes	33037196
SRR8525093	Paired	ChIP_protoplast	GRMZM2G017586	BHLH172	bHLH	bHLH_TF14_R1	TF	Leaf protoplast	R1	Yes	33037196
SRR8525094	Paired	ChIP_protoplast	Zm00001d020614	Zm00001d020614	ZIM	ZIM_TF13_R2	TF	Leaf protoplast	R2	Yes	33037196
SRR8525095	Paired	ChIP_protoplast	Zm00001d020614	Zm00001d020614	ZIM	ZIM_TF13_R1	TF	Leaf protoplast	R1	Yes	33037196
SRR8525096	Paired	ChIP_protoplast	Zm00001d033719	Zm00001d033719	C2C2-COL	C2C2-COL_TF9_R2	TF	Leaf protoplast	R2	Yes	33037196
SRR8525097	Paired	ChIP_protoplast	Zm00001d033719	Zm00001d033719	C2C2-COL	C2C2-COL_TF9_R1	TF	Leaf protoplast	R1	Yes	33037196
SRR8525098	Paired	ChIP_protoplast	Zm00001d013777	Zm00001d013777	MYBR	MYBR_TF70_R2	TF	Leaf protoplast	R2	Yes	33037196
SRR8525099	Paired	ChIP_protoplast	Zm00001d006551	Zm00001d006551	GRAS	GRAS_TF98_R1	TF	Leaf protoplast	R1	Yes	33037196
SRR8525100	Paired	ChIP_protoplast	Zm00001d018571	Zm00001d018571	bZIP	bZIP_TF16_R2	TF	Leaf protoplast	R2	Yes	33037196
SRR8525101	Paired	ChIP_protoplast	Zm00001d018571	Zm00001d018571	bZIP	bZIP_TF16_R1	TF	Leaf protoplast	R1	Yes	33037196
SRR8525102	Paired	ChIP_protoplast	Zm00001d033050	Zm00001d033050	ZIM	ZIM_TF69_R1	TF	Leaf protoplast	R1	Yes	33037196
SRR8525103	Paired	ChIP_protoplast	Zm00001d006551	Zm00001d006551	GRAS	GRAS_TF98_R2	TF	Leaf protoplast	R2	Yes	33037196
SRR8525104	Paired	ChIP_protoplast	Zm00001d024324	Zm00001d024324	EREB	EREB_TF136_R2	TF	Leaf protoplast	R2	Yes	33037196
SRR8525105	Paired	ChIP_protoplast	Zm00001d024324	Zm00001d024324	EREB	EREB_TF136_R1	TF	Leaf protoplast	R1	Yes	33037196
SRR8525106	Paired	ChIP_protoplast	Zm00001d033050	Zm00001d033050	ZIM	ZIM_TF69_R2	TF	Leaf protoplast	R2	Yes	33037196
SRR8525107	Paired	ChIP_protoplast	Zm00001d014858	Zm00001d014858	HMG	HMG_TF113_R1	TF	Leaf protoplast	R1	Yes	33037196
SRR8525108	Paired	ChIP_protoplast	Zm00001d032265	Zm00001d032265	WRKY	WRKY_TF128_R1	TF	Leaf protoplast	R1	Yes	33037196
SRR8525109	Paired	ChIP_protoplast	Zm00001d048647	Zm00001d048647	MYB	MYB_TF135_R2	TF	Leaf protoplast	R2	Yes	33037196
SRR8525110	Paired	ChIP_protoplast	Zm00001d032265	Zm00001d032265	WRKY	WRKY_TF128_R2	TF	Leaf protoplast	R2	Yes	33037196
SRR8525111	Paired	ChIP_protoplast	Zm00001d026542	Zm00001d026542	GLK	GLK_TF123_R1	TF	Leaf protoplast	R1	Yes	33037196
SRR8525112	Paired	ChIP_protoplast	Zm00001d048647	Zm00001d048647	MYB	MYB_TF135_R1	TF	Leaf protoplast	R1	Yes	33037196
SRR8525113	Paired	ChIP_protoplast	Zm00001d053859	Zm00001d053859	EREB	EREB_TF125_R2	TF	Leaf protoplast	R2	Yes	33037196
SRR8525114	Paired	ChIP_protoplast	Zm00001d053859	Zm00001d053859	EREB	EREB_TF125_R1	TF	Leaf protoplast	R1	Yes	33037196
SRR8525115	Paired	ChIP_protoplast	Zm00001d027900	Zm00001d027900	ZIM	ZIM_TF127_R2	TF	Leaf protoplast	R2	Yes	33037196
SRR8525116	Paired	ChIP_protoplast	Zm00001d027900	Zm00001d027900	ZIM	ZIM_TF127_R1	TF	Leaf protoplast	R1	Yes	33037196
SRR8525117	Paired	ChIP_protoplast	Zm00001d020409	Zm00001d020409	ZIM	ZIM_TF79_R2	TF	Leaf protoplast	R2	Yes	33037196
SRR8525118	Paired	ChIP_protoplast	Zm00001d002364	Zm00001d002364	EREB	EREB_TF72_R1	TF	Leaf protoplast	R1	Yes	33037196
SRR8525119	Paired	ChIP_protoplast	Zm00001d044785	Zm00001d044785	GLK	GLK_TF5_R1	TF	Leaf protoplast	R1	Yes	33037196
SRR8525120	Paired	ChIP_protoplast	Zm00001d002364	Zm00001d002364	EREB	EREB_TF72_R2	TF	Leaf protoplast	R2	Yes	33037196
SRR8525121	Paired	ChIP_protoplast	Zm00001d020409	Zm00001d020409	ZIM	ZIM_TF79_R1	TF	Leaf protoplast	R1	Yes	33037196
SRR8525122	Paired	ChIP_protoplast	Zm00001d034417	Zm00001d034417	GNAT	GNAT_TF100_R1	TF	Leaf protoplast	R1	Yes	33037196
SRR8525123	Paired	ChIP_protoplast	Zm00001d048623	Zm00001d048623	MYB	MYB_TF183_R1	TF	Leaf protoplast	R1	Yes	33037196
SRR8525124	Paired	ChIP_protoplast	Zm00001d048623	Zm00001d048623	MYB	MYB_TF183_R2	TF	Leaf protoplast	R2	Yes	33037196
SRR8525125	Paired	ChIP_protoplast	Zm00001d033378	Zm00001d033378	HB	HB_TF178_R1	TF	Leaf protoplast	R1	Yes	33037196
SRR8525126	Paired	ChIP_protoplast	Zm00001d033378	Zm00001d033378	HB	HB_TF178_R2	TF	Leaf protoplast	R2	Yes	33037196
SRR8525127	Paired	ChIP_protoplast	Zm00001d035907	Zm00001d035907	HB	HB_TF179_R1	TF	Leaf protoplast	R1	Yes	33037196
SRR8525128	Paired	ChIP_protoplast	Zm00001d035907	Zm00001d035907	HB	HB_TF179_R2	TF	Leaf protoplast	R2	Yes	33037196
SRR8525129	Paired	ChIP_protoplast	Zm00001d031182	Zm00001d031182	HB	HB_TF180_R1	TF	Leaf protoplast	R1	Yes	33037196
SRR8525130	Paired	ChIP_protoplast	Zm00001d031182	Zm00001d031182	HB	HB_TF180_R2	TF	Leaf protoplast	R2	Yes	33037196
SRR8525131	Paired	ChIP_protoplast	Zm00001d025964	Zm00001d025964	HB	HB_TF181_R1	TF	Leaf protoplast	R1	Yes	33037196
SRR8525132	Paired	ChIP_protoplast	Zm00001d025964	Zm00001d025964	HB	HB_TF181_R2	TF	Leaf protoplast	R2	Yes	33037196
SRR8525133	Paired	ChIP_protoplast	Zm00001d014858	Zm00001d014858	HMG	HMG_TF113_R2	TF	Leaf protoplast	R2	Yes	33037196
SRR8525134	Paired	ChIP_protoplast	Zm00001d043205	Zm00001d043205	EREB	EREB_TF85_R2	TF	Leaf protoplast	R2	Yes	33037196
SRR8525135	Paired	ChIP_protoplast	Zm00001d029875	Zm00001d029875	MYBR	MYBR_TF38_R2	TF	Leaf protoplast	R2	Yes	33037196
SRR8525136	Paired	ChIP_protoplast	Zm00001d043205	Zm00001d043205	EREB	EREB_TF85_R1	TF	Leaf protoplast	R1	Yes	33037196
SRR8525137	Paired	ChIP_protoplast	Zm00001d029875	Zm00001d029875	MYBR	MYBR_TF38_R1	TF	Leaf protoplast	R1	Yes	33037196
SRR8525138	Paired	ChIP_protoplast	Zm00001d044785	Zm00001d044785	GLK	GLK_TF5_R2	TF	Leaf protoplast	R2	Yes	33037196
SRR8525139	Paired	ChIP_protoplast	Zm00001d025141	Zm00001d025141	bHLH	bHLH_TF142_R1	TF	Leaf protoplast	R1	Yes	33037196
SRR8525140	Paired	ChIP_protoplast	Zm00001d050816	Zm00001d050816	Alfin-like	Alfin-like_TF32_R2	TF	Leaf protoplast	R2	Yes	33037196
SRR8525141	Paired	ChIP_protoplast	Zm00001d050816	Zm00001d050816	Alfin-like	Alfin-like_TF32_R1	TF	Leaf protoplast	R1	Yes	33037196
SRR8525142	Paired	ChIP_protoplast	Zm00001d024644	Zm00001d024644	MYBR	MYBR_TF34_R2	TF	Leaf protoplast	R2	Yes	33037196
SRR8525143	Paired	ChIP_protoplast	Zm00001d007068	Zm00001d007068	Sigma-like	Sigma-like_TF29_R2	TF	Leaf protoplast	R2	Yes	33037196
SRR8525144	Paired	ChIP_protoplast	Zm00001d007068	Zm00001d007068	Sigma-like	Sigma-like_TF29_R1	TF	Leaf protoplast	R1	Yes	33037196
SRR8525145	Paired	ChIP_protoplast	Zm00001d024644	Zm00001d024644	MYBR	MYBR_TF34_R1	TF	Leaf protoplast	R1	Yes	33037196
SRR8525146	Paired	ChIP_protoplast	Zm00001d016861	Zm00001d016861	Alfin-like	Alfin-like_TF30_R2	TF	Leaf protoplast	R2	Yes	33037196
SRR8525147	Paired	ChIP_protoplast	Zm00001d016861	Zm00001d016861	Alfin-like	Alfin-like_TF30_R1	TF	Leaf protoplast	R1	Yes	33037196
SRR8525148	Paired	ChIP_protoplast	Zm00001d033049	Zm00001d033049	ZIM	ZIM_TF84_R2	TF	Leaf protoplast	R2	Yes	33037196
SRR8525149	Paired	ChIP_protoplast	Zm00001d014995	Zm00001d014995	bHLH	bHLH_TF109_R1	TF	Leaf protoplast	R1	Yes	33037196
SRR8525150	Paired	ChIP_protoplast	Zm00001d033049	Zm00001d033049	ZIM	ZIM_TF84_R1	TF	Leaf protoplast	R1	Yes	33037196
SRR8525151	Paired	ChIP_protoplast	Zm00001d020267	Zm00001d020267	EREB	EREB_TF106_R2	TF	Leaf protoplast	R2	Yes	33037196
SRR8525152	Paired	ChIP_protoplast	Zm00001d014995	Zm00001d014995	bHLH	bHLH_TF109_R2	TF	Leaf protoplast	R2	Yes	33037196
SRR8525153	Paired	ChIP_protoplast	Zm00001d039893	Zm00001d039893	MYB	MYB_TF189_R2	TF	Leaf protoplast	R2	Yes	33037196
SRR8525154	Paired	ChIP_protoplast	Zm00001d039893	Zm00001d039893	MYB	MYB_TF189_R1	TF	Leaf protoplast	R1	Yes	33037196
SRR8525155	Paired	ChIP_protoplast	Zm00001d013399	Zm00001d013399	MYB	MYB_TF186_R2	TF	Leaf protoplast	R2	Yes	33037196
SRR8525156	Paired	ChIP_protoplast	Zm00001d013399	Zm00001d013399	MYB	MYB_TF186_R1	TF	Leaf protoplast	R1	Yes	33037196
SRR8525157	Paired	ChIP_protoplast	Zm00001d030678	Zm00001d030678	MYB	MYB_TF185_R2	TF	Leaf protoplast	R2	Yes	33037196
SRR8525159	Paired	ChIP_protoplast	Zm00001d032024	Zm00001d032024	MYB	MYB_TF184_R2	TF	Leaf protoplast	R2	Yes	33037196
SRR8525160	Paired	ChIP_protoplast	Zm00001d032024	Zm00001d032024	MYB	MYB_TF184_R1	TF	Leaf protoplast	R1	Yes	33037196
SRR8525161	Paired	ChIP_protoplast	Zm00001d030891	Zm00001d030891	GLK	GLK_TF104_R2	TF	Leaf protoplast	R2	Yes	33037196
SRR8525162	Paired	ChIP_protoplast	Zm00001d034298	Zm00001d034298	bHLH	bHLH_TF87_R2	TF	Leaf protoplast	R2	Yes	33037196
SRR8525163	Paired	ChIP_protoplast	Zm00001d044409	Zm00001d044409	MYB	MYB_TF190_R2	TF	Leaf protoplast	R2	Yes	33037196
SRR8525164	Paired	ChIP_protoplast	Zm00001d044409	Zm00001d044409	MYB	MYB_TF190_R1	TF	Leaf protoplast	R1	Yes	33037196
SRR8525165	Paired	ChIP_protoplast	Zm00001d034298	Zm00001d034298	bHLH	bHLH_TF87_R1	TF	Leaf protoplast	R1	Yes	33037196
SRR8525166	Paired	ChIP_protoplast	Zm00001d025770	Zm00001d025770	C2C2-COL	C2C2-COL_TF89_R2	TF	Leaf protoplast	R2	Yes	33037196
SRR8525167	Paired	ChIP_protoplast	Zm00001d025770	Zm00001d025770	C2C2-COL	C2C2-COL_TF89_R1	TF	Leaf protoplast	R1	Yes	33037196
SRR8525168	Paired	ChIP_protoplast	Zm00001d015549	Zm00001d015549	HB	HB_TF26_R1	TF	Leaf protoplast	R1	Yes	33037196
SRR8525169	Paired	ChIP_protoplast	Zm00001d015549	Zm00001d015549	HB	HB_TF26_R2	TF	Leaf protoplast	R2	Yes	33037196
SRR8525170	Paired	ChIP_protoplast	Zm00001d042907	Zm00001d042907	GRAS	GRAS_TF25_R1	TF	Leaf protoplast	R1	Yes	33037196
SRR8525171	Paired	ChIP_protoplast	Zm00001d042907	Zm00001d042907	GRAS	GRAS_TF25_R2	TF	Leaf protoplast	R2	Yes	33037196
SRR8525172	Paired	ChIP_protoplast	Zm00001d020954	Zm00001d020954	C3H	C3H_TF24_R1	TF	Leaf protoplast	R1	Yes	33037196
SRR8525173	Paired	ChIP_protoplast	Zm00001d020954	Zm00001d020954	C3H	C3H_TF24_R2	TF	Leaf protoplast	R2	Yes	33037196
SRR8525174	Paired	ChIP_protoplast	Zm00001d000184	Zm00001d000184	MYBR	MYBR_TF21_R1	TF	Leaf protoplast	R1	Yes	33037196
SRR8525175	Paired	ChIP_protoplast	Zm00001d000184	Zm00001d000184	MYBR	MYBR_TF21_R2	TF	Leaf protoplast	R2	Yes	33037196
SRR8525176	Paired	ChIP_protoplast	Zm00001d012810	Zm00001d012810	C3H	C3H_TF17_R1	TF	Leaf protoplast	R1	Yes	33037196
SRR8525177	Paired	ChIP_protoplast	Zm00001d012810	Zm00001d012810	C3H	C3H_TF17_R2	TF	Leaf protoplast	R2	Yes	33037196
SRR8525178	Paired	ChIP_protoplast	Zm00001d051439	Zm00001d051439	C2C2-DOF	C2C2-DOF_TF162_R1	TF	Leaf protoplast	R1	Yes	33037196
SRR8525179	Paired	ChIP_protoplast	Zm00001d051439	Zm00001d051439	C2C2-DOF	C2C2-DOF_TF162_R2	TF	Leaf protoplast	R2	Yes	33037196
SRR8525180	Paired	ChIP_protoplast	Zm00001d028625	Zm00001d028625	C2C2-DOF	C2C2-DOF_TF161_R1	TF	Leaf protoplast	R1	Yes	33037196
SRR8525181	Paired	ChIP_protoplast	Zm00001d037605	Zm00001d037605	C2C2-GATA	C2C2-GATA_TF164_R1	TF	Leaf protoplast	R1	Yes	33037196
SRR8525182	Paired	ChIP_protoplast	Zm00001d037605	Zm00001d037605	C2C2-GATA	C2C2-GATA_TF164_R2	TF	Leaf protoplast	R2	Yes	33037196
SRR8525183	Paired	ChIP_protoplast	Zm00001d028625	Zm00001d028625	C2C2-DOF	C2C2-DOF_TF161_R2	TF	Leaf protoplast	R2	Yes	33037196
SRR8525184	Paired	ChIP_protoplast	Zm00001d027846	Zm00001d027846	C2C2-DOF	C2C2-DOF_TF163_R1	TF	Leaf protoplast	R1	Yes	33037196
SRR8525185	Paired	ChIP_protoplast	Zm00001d027846	Zm00001d027846	C2C2-DOF	C2C2-DOF_TF163_R2	TF	Leaf protoplast	R2	Yes	33037196
SRR8525186	Paired	ChIP_protoplast	Zm00001d044232	Zm00001d044232	ETS	ETS_TF170_R1	TF	Leaf protoplast	R1	Yes	33037196
SRR8525187	Paired	ChIP_protoplast	Zm00001d044232	Zm00001d044232	ETS	ETS_TF170_R2	TF	Leaf protoplast	R2	Yes	33037196
SRR9051242	Paired	ChIP_protoplast	Zm00001d015407	Zm00001d015407	GLK	GLK_TF58_R3	TF	Leaf protoplast	R3	Yes	33037196
SRR9051243	Paired	ChIP_protoplast	Zm00001d035604	Zm00001d035604	MYB	MYB_TF56_R4	TF	Leaf protoplast	R4	Yes	33037196
SRR9051244	Paired	ChIP_protoplast	Zm00001d035604	Zm00001d035604	MYB	MYB_TF56_R3	TF	Leaf protoplast	R3	Yes	33037196
SRR9051245	Paired	ChIP_protoplast	Zm00001d044785	Zm00001d044785	GLK	GLK_TF5_R3	TF	Leaf protoplast	R3	Yes	33037196
SRR9051246	Paired	ChIP_protoplast	Zm00001d044232	Zm00001d044232	ETS	ETS_TF170_R3	TF	Leaf protoplast	R3	Yes	33037196
SRR9051247	Paired	ChIP_protoplast	Zm00001d026398	Zm00001d026398	bZIP	bZIP_TF159_R3	TF	Leaf protoplast	R3	Yes	33037196
SRR9051248	Paired	ChIP_protoplast	Zm00001d033050	Zm00001d033050	ZIM	ZIM_TF69_R3	TF	Leaf protoplast	R3	Yes	33037196
SRR9051249	Paired	ChIP_protoplast	Zm00001d015407	Zm00001d015407	GLK	GLK_TF58_R4	TF	Leaf protoplast	R4	Yes	33037196
SRR9051250	Paired	ChIP_protoplast	Zm00001d035907	Zm00001d035907	HB	HB_TF179_R3	TF	Leaf protoplast	R3	Yes	33037196
SRR8524997	Paired	ChIP_protoplast	Zm00001d015407	Zm00001d015407	GLK	GLK_TF58_R1	TF	Leaf protoplast	R1	Yes	33037196
SRR8525082	Paired	ChIP_protoplast	Zm00001d052229	Zm00001d052229	EREB	EREB_TF117_R1	TF	Leaf protoplast	R1	Yes	33037196
SRR8525158	Paired	ChIP_protoplast	Zm00001d030678	Zm00001d030678	MYB	MYB_TF185_R1	TF	Leaf protoplast	R1	Yes	33037196
SRR7889790	Single	DAP_seq	Zm00001d042267	ARF10	ARF	ARF10_R1	TF	1-3cm ear	R1	Yes	31740773
SRR7889791	Single	DAP_seq	Zm00001d049295	ARF13	ARF	ARF13_R1	TF	1-3cm ear	R1	Yes	31740773
SRR7889792	Single	DAP_seq	Zm00001d050781	ARF14	ARF	ARF14_R1	TF	1-3cm ear	R1	Yes	31740773
SRR7889793	Single	DAP_seq	Zm00001d053819	ARF16	ARF	ARF16_R1	TF	1-3cm ear	R1	Yes	31740773
SRR7889794	Single	DAP_seq	Zm00001d014377	ARF18	ARF	ARF18_R1	TF	1-3cm ear	R1	Yes	31740773
SRR7889795	Single	DAP_seq	Zm00001d011953	ARF25	ARF	ARF25_R1	TF	1-3cm ear	R1	Yes	31740773
SRR7889796	Single	DAP_seq	Zm00001d013707	ARF27	ARF	ARF27_R1	TF	1-3cm ear	R1	Yes	31740773
SRR7889797	Single	DAP_seq	Zm00001d026540	ARF29	ARF	ARF29_R1	TF	1-3cm ear	R1	Yes	31740773
SRR7889798	Single	DAP_seq	Zm00001d031064	ARF34	ARF	ARF34_R1	TF	1-3cm ear	R1	Yes	31740773
SRR7889799	Single	DAP_seq	Zm00001d014690	ARF35	ARF	ARF35_R1	TF	1-3cm ear	R1	Yes	31740773
SRR7889800	Single	DAP_seq	Zm00001d016838	ARF36	ARF	ARF36_R1	TF	1-3cm ear	R1	Yes	31740773
SRR7889801	Single	DAP_seq	Zm00001d003601	ARF39	ARF	ARF39_R1	TF	1-3cm ear	R1	Yes	31740773
SRR7889802	Single	DAP_seq	Zm00001d001945	ARF4	ARF	ARF4_R1	TF	1-3cm ear	R1	Yes	31740773
SRR7889803	Single	DAP_seq	Zm00001d039267	ARF7	ARF	ARF7_R1	TF	1-3cm ear	R1	Yes	31740773
SRR7889804	Single	DAP_seq	Halo	Halo	halo	Control_R1	Control	1-3cm ear	R1	Yes	31740773
SRR7889805	Single	DAP_seq	Zm00001d005737	BAD1	TCP	BAD1_R1	TF	7-day old leaf	R1	Yes	31740773
SRR7889806	Single	DAP_seq	Zm00001d010658	BZIP25	bZIP	BZIP25_R1	TF	7-day old leaf	R1	Yes	31740773
SRR7889807	Single	DAP_seq	Zm00001d022542	BZIP54	bZIP	BZIP54_R1	TF	7-day old leaf	R1	Yes	31740773
SRR7889808	Single	DAP_seq	Zm00001d037317	BZIP57_FEA4	bZIP	BZIP57_FEA4_R1	TF	7-day old leaf	R1	Yes	31740773
SRR7889809	Single	DAP_seq	Zm00001d037317	BZIP57_FEA4	bZIP	BZIP57_FEA4_R2	TF	7-day old leaf	R2	Yes	31740773
SRR7889810	Single	DAP_seq	Zm00001d037317	BZIP57_FEA4	bZIP	BZIP57_FEA4_R3	TF	7-day old leaf	R3	Yes	31740773
SRR7889811	Single	DAP_seq	Zm00001d008225	bZIP72	bZIP	BZIP72_R1	TF	7-day old leaf	R1	Yes	31740773
SRR7889812	Single	DAP_seq	Zm00001d010638	BZIP96	bZIP	BZIP96_R1	TF	7-day old leaf	R1	Yes	31740773
SRR7889813	Single	DAP_seq	Zm00001d051451	EREB127	EREB	EREB127_R1	TF	7-day old leaf	R1	Yes	31740773
SRR7889814	Single	DAP_seq	Zm00001d015639	EREB138	EREB	EREB138_R1	TF	7-day old leaf	R1	Yes	31740773
SRR7889815	Single	DAP_seq	Zm00001d002025	EREB24	EREB	EREB24_BBM_R1	TF	7-day old leaf	R1	Yes	31740773
SRR7889816	Single	DAP_seq	Zm00001d002025	EREB24	EREB	EREB24_BBM_R2	TF	7-day old leaf	R2	Yes	31740773
SRR7889817	Single	DAP_seq	Zm00001d012584	EREB29	EREB	EREB29_R1	TF	7-day old leaf	R1	Yes	31740773
SRR7889818	Single	DAP_seq	Zm00001d048208	EREB71	EREB	EREB71_R1	TF	7-day old leaf	R1	Yes	31740773
SRR7889819	Single	DAP_seq	Zm00001d048208	EREB71	EREB	EREB71_R2	TF	7-day old leaf	R2	Yes	31740773
SRR7889820	Single	DAP_seq	Zm00001d039694	LBD16	LBD	LBD16_RA2_R1	TF	7-day old leaf	R1	Yes	31740773
SRR7889821	Single	DAP_seq	Zm00001d029602	LBD19	LBD	LBD19_IG1_R1	TF	7-day old leaf	R1	Yes	31740773
SRR7889822	Single	DAP_seq	Zm00001d010751	LBD38	LBD	LBD38_R1	TF	7-day old leaf	R1	Yes	31740773
SRR7889823	Single	DAP_seq	Zm00001d029506	LBD5	LBD	LBD5_R1	TF	7-day old leaf	R1	Yes	31740773
SRR7889824	Single	DAP_seq	Zm00001d052890	SBP30	SBP	SBP30_UB3_R1	TF	7-day old leaf	R1	Yes	31740773
SRR7889825	Single	DAP_seq	Zm00001d012916	SBP6	SBP	SBP6_R1	TF	7-day old leaf	R1	Yes	31740773
SRR7889826	Single	DAP_seq	Zm00001d031451	SBP8	SBP	SBP8_UB2_R1	TF	7-day old leaf	R1	Yes	31740773
SRR11565168	Single	DAP_seq	Zm00001d045600	NUT1	NAC	NUT1_R1	TF	Ear	R1	Yes	32778598
SRR6977309	Paired	ChIP	Zm00001d021191	bZIP22	bZIP	bZIP22_R1	TF	Endosperm	R1	Yes	30242039
SRR6977310	Paired	ChIP	Zm00001d021191	bZIP22	Control	Control_bZIP22_R1	Control	Endosperm	R2	Yes	30242039
SRR6977311	Paired	ChIP	Zm00001d021191	bZIP22	bZIP	bZIP22_R2	TF	Endosperm	R1	Yes	30242039
SRR6977312	Paired	ChIP	Zm00001d021191	bZIP22	Control	Control_bZIP22_R1	Control	Endosperm	R2	Yes	30242039
SRR1594033	Single	ChIP	Zm00001d037317	bZIP57	Control	Control_FEA4_R1	Control	tassel primordia	R1	Yes	25616871
SRR1594034	Single	ChIP	Zm00001d037317	bZIP57	bZIP	FEA4_R1	TF	tassel primordia	R1	Yes	25616871
SRR1594035	Single	ChIP	Zm00001d037317	bZIP57	Control	Control_FEA4_R2	Control	tassel primordia	R2	Yes	25616871
SRR1594036	Single	ChIP	Zm00001d037317	bZIP57	bZIP	FEA4_R2	TF	tassel primordia	R2	Yes	25616871
SRR518979	Single	ChIP	Zm00001d033859	KN1	HB	KN1_ear_R1	TF	Ear	R1	Yes	22855831
SRR518980	Single	ChIP	Zm00001d033859	KN1	Control	Control_KN1_ear_R1	Control	Ear	R1	Yes	22855831
SRR518973	Single	ChIP	Zm00001d033859	KN1	HB	KN1_tassel_R1	TF	Tassel	R1	No	22855831
SRR518974	Single	ChIP	Zm00001d033859	KN1	Control	Control_KN1_tassel_R1	Control	Tassel	R1	No	22855831
SRR518975	Single	ChIP	Zm00001d033859	KN1	HB	KN1_tassel_R2	TF	Tassel	R2	No	22855831
SRR518976	Single	ChIP	Zm00001d033859	KN1	HB	KN1_tassel_R2	TF	Tassel	R2	No	22855831
SRR518977	Single	ChIP	Zm00001d033859	KN1	Control	Control_KN1_tassel_R2	Control	Tassel	R2	No	22855831
SRR518978	Single	ChIP	Zm00001d033859	KN1	Control	Control_KN1_tassel_R2	Control	Tassel	R2	No	22855831
SRR7153132	Paired	ChIP	Zm00001d018971	O2	bZIP	O2_R1	TF	Endosperm	R1	Yes	30262552
SRR7153133	Paired	ChIP	Zm00001d018971	O2	bZIP	O2_R2	TF	Endosperm	R2	Yes	30262552
SRR7153134	Paired	ChIP	Zm00001d018971	O2	Control	Control_O2_R1	Control	Endosperm	R1	Yes	30262552
SRR7153135	Paired	ChIP	Zm00001d018971	O2	Control	Control_O2_R2	Control	Endosperm	R2	Yes	30262552
SRR999064	Single	ChIP	Zm00001d020430	RA1	C2H2	RA1_tassel_HA	TF	Tassel	R1	Yes	24307553
SRR999065	Single	ChIP	Zm00001d020430	RA1	C2H2	RA1_tassel_YFP	TF	Tassel	R1	Yes	24307553
SRR999066	Single	ChIP	Zm00001d020430	RA1	Control	Control_RA1_tassel_HA	Control	Tassel	R1	Yes	24307553
SRR999067	Single	ChIP	Zm00001d020430	RA1	Control	Control_RA1_tassel_YFP	Control	Tassel	R1	Yes	24307553
SRR999068	Single	ChIP	Zm00001d020430	RA1	C2H2	RA1_ear_HA	TF	Ear	R1	Yes	24307553
SRR999069	Single	ChIP	Zm00001d020430	RA1	C2H2	RA1_ear_YFP	TF	Ear	R1	Yes	24307553
SRR999070	Single	ChIP	Zm00001d020430	RA1	Control	Control_RA1_ear_HA	Control	Ear	R1	Yes	24307553
SRR999071	Single	ChIP	Zm00001d020430	RA1	Control	Control_RA1_ear_YFP	Control	Ear	R1	Yes	24307553
SRR8502757	Single	ChIP	Zm00001d033673	TB1	Control	Control_TB1_R1	Control	Buds	R1	Yes	31444327
SRR8502758	Single	ChIP	Zm00001d033673	TB1	Control	Control_TB1_R2	Control	Buds	R2	Yes	31444327
SRR8502759	Single	ChIP	Zm00001d033673	TB1	TCP	TB1_R1	TF	Buds	R1	Yes	31444327
SRR8502760	Single	ChIP	Zm00001d033673	TB1	TCP	TB1_R2	TF	Buds	R2	Yes	31444327
SRR504830	Single	ChIP	Zm00001d028854	P1	MYB	P1_R1	TF	Pericarp	R1	Yes	22822204
SRR504831	Single	ChIP	Zm00001d028854	P1	MYB	Control_P1_R1	Control	Pericarp	R1	Yes	22822204
SRR504832	Single	ChIP	Zm00001d028854	P1	MYB	P1_R2	TF	Pericarp	R2	Yes	22822204
SRR504833	Single	ChIP	Zm00001d028854	P1	MYB	Control_P1_R2	Control	Pericarp	R2	Yes	22822204
