## Supplementary material for "Prioritizing Maize Transcriptional Regulators through Multi-Omic Network Integration": Table S3

### Sheet: Supplementary Table 3
Supplementary Table 3. Datasets used to build the RFN layer.
network index	nid	study	note	net type	Sample Size	Used in RFN layer
N1	n16b	stelpflug2016	B73_ATLAS	Tissue	93	Yes
N2	n16c	walley2016	B73_ATLAS	Tissue	23	Yes
N3	n14e	chen2014	B73_ATLAS	Tissue	53	Yes
N4	n19c	yi2019	Seed_dev	Tissue	31	Yes
N5	nc01	tissue atlas	All_ATLAS	Tissue	247	Yes
N6	n13c	eichten2013	Leaf	Genotype	62	Yes
N7	n13e	fu2013	Kernel	Genotype	368	Yes
N8	n14a	hirsch2014	Seedling	Genotype	503	Yes
N9	n15a	leiboff2015	SAM	Genotype	383	Yes
N10	n18d	shaefer2018	Root	Genotype	48	Yes
N11	n19a	mazaheri2019	Seedling	Genotype	453	Yes
N12	n17a	lin2017	5_tissues	Tissue*Genotype	133	Yes
N13	n17a_1	lin2017	Ear	Genotype	26	Yes
N14	n17a_2	lin2017	Root	Genotype	27	Yes
N15	n17a_3	lin2017	Shoot	Genotype	27	Yes
N16	n17a_4	lin2017	Tassel	Genotype	26	Yes
N17	n17a_5	lin2017	SAM	Genotype	27	Yes
N18	n18a	kremling2018	7_tissues	Tissue*Genotype	1657	Yes
N19	n18a_1	kremling2018	GRoot	Genotype	201	Yes
N20	n18a_2	kremling2018	GShoot	Genotype	271	Yes
N21	n18a_3	kremling2018	Kernel	Genotype	226	Yes
N22	n18a_4	kremling2018	L3Base	Genotype	254	Yes
N23	n18a_5	kremling2018	L3Tip	Genotype	257	Yes
N24	n18a_6	kremling2018	LMAD	Genotype	199	Yes
N25	n18a_7	kremling2018	LMAN	Genotype	249	Yes
N26	n18e	huang2018	4_tissues	Tissue*Genotype	1136	Yes
N27	n18e_1	huang2018	Leaf	Genotype	394	Yes
N28	n18e_2	huang2018	Root	Genotype	176	Yes
N29	n18e_3	huang2018	SAM	Genotype	406	Yes
N30	n18e_4	huang2018	Seed	Genotype	159	Yes
N31	n99a	li2019	6_tissues	Tissue*Genotype	620	Yes
N32	n99a_1	li2019	Endosperm	Genotype	121	Yes
N33	n99a_2	li2019	internode	Genotype	77	Yes
N34	n99a_3	li2019	leaf	Genotype	84	Yes
N35	n99a_4	li2019	root	Genotype	84	Yes
N36	n99a_5	li2019	shoot	Genotype	85	Yes
N37	n99a_6	li2019	seedling	Genotype	169	Yes
N38	n18g	zhou2018	BxMxF1	Tissue*Genotype	73	Yes
N39	n18g_1	zhou2018	B73	Tissue	23	Yes
N40	n18g_2	zhou2018	Mo17	Tissue	23	Yes
N41	n18g_3	zhou2018	BxM	Tissue	23	Yes
N42	n13a	li2013	B73xMo17	RIL	107	Yes
N43	n15c	baute2016	MAGIC	RIL	102	Yes
N44	n15d	baute2015	B73xH99	RIL	106	Yes
N45	n18c	wang2018	W22xTeosinte	RIL	617	Yes
N46	InbredXF1_cold	Shou2022	seedling	BxMxF1_stress	92	No
N47	InbredXF1_heat	Shou2022	seedling	BxMxF1_stress	90	No
N48	Panel_cold	Shou2022	seedling	Genotype_stress	99	No
N49	Panel_heat	Shou2022	seedling	Genotype_stress	50	No
N50	Time_cold	Shou2022	seedling	Tissue_stress	45	No
N51	Time_heat	Shou2022	seedling	Tissue_stress	45	No
N52	n304	kremling2018	7_tissues	Tissue*Genotype	304	Yes
