## Supplementary material for "Prioritizing Maize Transcriptional Regulators through Multi-Omic Network Integration": Table S4

### Sheet: Supplementary Table 4
Supplementary Table 4. Expression datasets used for eQTL identification.
NGS data type	Tissue	Developmental stage	N Inbred lines	N SNPs	N Genes	Study	PMID
RNA + WGS	Seedling	V1	304	16706122	26435	Mazaheri et al., 2019	30704393
WGS	Root	Germinating	175	15853641	17436	Kremling et al., 2018	29539638
WGS	Shoot	Germinating	178	15849883	18295	Kremling et al., 2018	29539638
WGS	Leaf (3rd leaf base)	V3	178	15880493	17689	Kremling et al., 2018	29539638
WGS	Leaf (3rd leaf tip)	V3	180	16003671	15365	Kremling et al., 2018	29539638
WGS	Leaf (day collection)	Mature leaf (second leaf below tassel)	131	15554340	16172	Kremling et al., 2018	29539638
WGS	Leaf (night collection)	Mature leaf (second leaf below tassel)	183	15882449	16347	Kremling et al., 2018	29539638
WGS	Kernel	350 growing-degree-days	169	15737307	17278	Kremling et al., 2018	29539638
