## Supplementary material for "Prioritizing Maize Transcriptional Regulators through Multi-Omic Network Integration": Table S6

### Sheet: S6_HSF20_teQTL
Supplementary Table 6. Trans-eQTL associations for HSF20.
Source	Target	Chr.s	Chr.t	Class
Zm00001d026094	Zm00001d026096	10	10	TF
Zm00001d026094	Zm00001d026084	10	10	TF
Zm00001d026094	Zm00001d040554	10	3	TF
Zm00001d026094	Zm00001d041883	10	3	TF
Zm00001d026094	Zm00001d039496	10	3	TF
Zm00001d026094	Zm00001d043950	10	3	TF
Zm00001d026094	Zm00001d038221	10	6	TF
Zm00001d026094	Zm00001d038843	10	6	TF
Zm00001d026094	Zm00001d038541	10	6	TF
Zm00001d026094	Zm00001d012746	10	8	TF
Zm00001d026094	Zm00001d031736	10	1	TF
Zm00001d026094	Zm00001d013717	10	5	TF
Zm00001d026094	Zm00001d038930	10	6	TF
Zm00001d026094	Zm00001d010987	10	8	TF
Zm00001d026094	Zm00001d025960	10	10	TF
Zm00001d026094	Zm00001d030864	10	1	TF
Zm00001d026094	Zm00001d030969	10	1	TF
Zm00001d026094	Zm00001d023927	10	10	TF
Zm00001d026094	Zm00001d035457	10	6	TF
Zm00001d026094	Zm00001d012962	10	5	TF
Zm00001d026094	Zm00001d003616	10	2	TF
Zm00001d026094	Zm00001d053151	10	4	TF
Zm00001d026094	Zm00001d020267	10	7	TF
Zm00001d026094	Zm00001d041472	10	3	TF
Zm00001d026094	Zm00001d039492	10	3	TF
Zm00001d026094	Zm00001d043699	10	3	TF
Zm00001d026094	Zm00001d017366	10	5	TF
Zm00001d026094	Zm00001d021268	10	7	TF
Zm00001d026094	Zm00001d025281	10	10	TF
Zm00001d026094	Zm00001d025205	10	10	TF
Zm00001d026094	Zm00001d012719	10	8	TF
Zm00001d026094	Zm00001d011985	10	8	TF
Zm00001d026094	Zm00001d013694	10	5	TF
Zm00001d026094	Zm00001d014507	10	5	TF
Zm00001d026094	Zm00001d011527	10	8	TF
Zm00001d026094	Zm00001d026486	10	10	TF
Zm00001d026094	Zm00001d026252	10	10	TF
Zm00001d026094	Zm00001d033987	10	1	TF
Zm00001d026094	Zm00001d027991	10	1	TF
Zm00001d026094	Zm00001d027435	10	1	TF
Zm00001d026094	Zm00001d001879	10	2	TF
Zm00001d026094	Zm00001d001858	10	2	TF
Zm00001d026094	Zm00001d005888	10	2	TF
Zm00001d026094	Zm00001d006236	10	2	TF
Zm00001d026094	Zm00001d023539	10	10	TF
Zm00001d026094	Zm00001d035605	10	6	TF
Zm00001d026094	Zm00001d019712	10	7	TF
Zm00001d026094	Zm00001d051615	10	4	TF
Zm00001d026094	Zm00001d047025	10	9	TF
Zm00001d026094	Zm00001d048647	10	4	TF
Zm00001d026094	Zm00001d026091	10	10	Other
Zm00001d026094	Zm00001d026089	10	10	Other
Zm00001d026094	Zm00001d026200	10	10	Other
Zm00001d026094	Zm00001d026095	10	10	Other
Zm00001d026094	Zm00001d042848	10	3	Other
Zm00001d026094	Zm00001d053576	10	4	Other
Zm00001d026094	Zm00001d052653	10	4	Other
Zm00001d026094	Zm00001d020773	10	7	Other
Zm00001d026094	Zm00001d020976	10	7	Other
Zm00001d026094	Zm00001d021087	10	7	Other
Zm00001d026094	Zm00001d009416	10	8	Other
Zm00001d026094	Zm00001d040475	10	3	Other
Zm00001d026094	Zm00001d039615	10	3	Other
Zm00001d026094	Zm00001d039372	10	3	Other
Zm00001d026094	Zm00001d043963	10	3	Other
Zm00001d026094	Zm00001d043731	10	3	Other
Zm00001d026094	Zm00001d016719	10	5	Other
Zm00001d026094	Zm00001d017288	10	5	Other
Zm00001d026094	Zm00001d016170	10	5	Other
Zm00001d026094	Zm00001d016185	10	5	Other
Zm00001d026094	Zm00001d006626	10	2	Other
Zm00001d026094	Zm00001d007785	10	2	Other
Zm00001d026094	Zm00001d021315	10	7	Other
Zm00001d026094	Zm00001d022249	10	7	Other
Zm00001d026094	Zm00001d021414	10	7	Other
Zm00001d026094	Zm00001d038412	10	6	Other
Zm00001d026094	Zm00001d038467	10	6	Other
Zm00001d026094	Zm00001d011787	10	8	Other
Zm00001d026094	Zm00001d011838	10	8	Other
Zm00001d026094	Zm00001d012402	10	8	Other
Zm00001d026094	Zm00001d012591	10	8	Other
Zm00001d026094	Zm00001d032186	10	1	Other
Zm00001d026094	Zm00001d031726	10	1	Other
Zm00001d026094	Zm00001d013907	10	5	Other
Zm00001d026094	Zm00001d013809	10	5	Other
Zm00001d026094	Zm00001d014141	10	5	Other
Zm00001d026094	Zm00001d038857	10	6	Other
Zm00001d026094	Zm00001d038971	10	6	Other
Zm00001d026094	Zm00001d045417	10	9	Other
Zm00001d026094	Zm00001d038988	10	6	Other
Zm00001d026094	Zm00001d038882	10	6	Other
Zm00001d026094	Zm00001d045395	10	9	Other
Zm00001d026094	Zm00001d049786	10	4	Other
Zm00001d026094	Zm00001d051017	10	4	Other
Zm00001d026094	Zm00001d010924	10	8	Other
Zm00001d026094	Zm00001d011599	10	8	Other
Zm00001d026094	Zm00001d010982	10	8	Other
Zm00001d026094	Zm00001d011275	10	8	Other
Zm00001d026094	Zm00001d010525	10	8	Other
Zm00001d026094	Zm00001d026237	10	10	Other
Zm00001d026094	Zm00001d026141	10	10	Other
Zm00001d026094	Zm00001d026611	10	10	Other
Zm00001d026094	Zm00001d026177	10	10	Other
Zm00001d026094	Zm00001d034414	10	1	Other
Zm00001d026094	Zm00001d034469	10	1	Other
Zm00001d026094	Zm00001d018343	10	5	Other
Zm00001d026094	Zm00001d017728	10	5	Other
Zm00001d026094	Zm00001d017825	10	5	Other
Zm00001d026094	Zm00001d018122	10	5	Other
Zm00001d026094	Zm00001d008208	10	8	Other
Zm00001d026094	Zm00001d008535	10	8	Other
Zm00001d026094	Zm00001d027593	10	1	Other
Zm00001d026094	Zm00001d027440	10	1	Other
Zm00001d026094	Zm00001d028400	10	1	Other
Zm00001d026094	Zm00001d028362	10	1	Other
Zm00001d026094	Zm00001d032990	10	1	Other
Zm00001d026094	Zm00001d032955	10	1	Other
Zm00001d026094	Zm00001d029583	10	1	Other
Zm00001d026094	Zm00001d030775	10	1	Other
Zm00001d026094	Zm00001d001820	10	2	Other
Zm00001d026094	Zm00001d001943	10	2	Other
Zm00001d026094	Zm00001d001941	10	2	Other
Zm00001d026094	Zm00001d001826	10	2	Other
Zm00001d026094	Zm00001d006420	10	2	Other
Zm00001d026094	Zm00001d023939	10	10	Other
Zm00001d026094	Zm00001d023366	10	10	Other
Zm00001d026094	Zm00001d023341	10	10	Other
Zm00001d026094	Zm00001d023543	10	10	Other
Zm00001d026094	Zm00001d034991	10	6	Other
Zm00001d026094	Zm00001d015559	10	5	Other
Zm00001d026094	Zm00001d015557	10	5	Other
Zm00001d026094	Zm00001d047917	10	9	Other
Zm00001d026094	Zm00001d048202	10	9	Other
Zm00001d026094	Zm00001d047661	10	9	Other
Zm00001d026094	Zm00001d018531	10	5	Other
Zm00001d026094	Zm00001d018491	10	5	Other
Zm00001d026094	Zm00001d018871	10	7	Other
Zm00001d026094	Zm00001d051513	10	4	Other
Zm00001d026094	Zm00001d051682	10	4	Other
Zm00001d026094	Zm00001d052375	10	4	Other
Zm00001d026094	Zm00001d052059	10	4	Other
Zm00001d026094	Zm00001d051484	10	4	Other
Zm00001d026094	Zm00001d012819	10	5	Other
Zm00001d026094	Zm00001d044534	10	3	Other
Zm00001d026094	Zm00001d013243	10	5	Other
Zm00001d026094	Zm00001d046261	10	9	Other
Zm00001d026094	Zm00001d045836	10	9	Other
Zm00001d026094	Zm00001d037272	10	6	Other
Zm00001d026094	Zm00001d037095	10	6	Other
Zm00001d026094	Zm00001d037017	10	6	Other
Zm00001d026094	Zm00001d036739	10	6	Other
Zm00001d026094	Zm00001d004482	10	2	Other
Zm00001d026094	Zm00001d003840	10	2	Other
Zm00001d026094	Zm00001d003035	10	2	Other
Zm00001d026094	Zm00001d026070	10	10	Other
Zm00001d026094	Zm00001d042624	10	3	Other
Zm00001d026094	Zm00001d042972	10	3	Other
Zm00001d026094	Zm00001d042653	10	3	Other
Zm00001d026094	Zm00001d053738	10	4	Other
Zm00001d026094	Zm00001d052545	10	4	Other
Zm00001d026094	Zm00001d052921	10	4	Other
Zm00001d026094	Zm00001d052796	10	4	Other
Zm00001d026094	Zm00001d020583	10	7	Other
Zm00001d026094	Zm00001d020707	10	7	Other
Zm00001d026094	Zm00001d020381	10	7	Other
Zm00001d026094	Zm00001d020937	10	7	Other
Zm00001d026094	Zm00001d020182	10	7	Other
Zm00001d026094	Zm00001d010308	10	8	Other
Zm00001d026094	Zm00001d010214	10	8	Other
Zm00001d026094	Zm00001d009183	10	8	Other
Zm00001d026094	Zm00001d010007	10	8	Other
Zm00001d026094	Zm00001d040399	10	3	Other
Zm00001d026094	Zm00001d041221	10	3	Other
Zm00001d026094	Zm00001d040297	10	3	Other
Zm00001d026094	Zm00001d039455	10	3	Other
Zm00001d026094	Zm00001d039392	10	3	Other
Zm00001d026094	Zm00001d039825	10	3	Other
Zm00001d026094	Zm00001d044061	10	3	Other
Zm00001d026094	Zm00001d043483	10	3	Other
Zm00001d026094	Zm00001d016458	10	5	Other
Zm00001d026094	Zm00001d016103	10	5	Other
Zm00001d026094	Zm00001d016745	10	5	Other
Zm00001d026094	Zm00001d016767	10	5	Other
Zm00001d026094	Zm00001d016358	10	5	Other
Zm00001d026094	Zm00001d007015	10	2	Other
Zm00001d026094	Zm00001d021978	10	7	Other
Zm00001d026094	Zm00001d021839	10	7	Other
Zm00001d026094	Zm00001d021836	10	7	Other
Zm00001d026094	Zm00001d038002	10	6	Other
Zm00001d026094	Zm00001d038448	10	6	Other
Zm00001d026094	Zm00001d038525	10	6	Other
Zm00001d026094	Zm00001d038562	10	6	Other
Zm00001d026094	Zm00001d037909	10	6	Other
Zm00001d026094	Zm00001d038388	10	6	Other
Zm00001d026094	Zm00001d037968	10	6	Other
Zm00001d026094	Zm00001d024493	10	10	Other
Zm00001d026094	Zm00001d024499	10	10	Other
Zm00001d026094	Zm00001d024940	10	10	Other
Zm00001d026094	Zm00001d012096	10	8	Other
Zm00001d026094	Zm00001d012513	10	8	Other
Zm00001d026094	Zm00001d012289	10	8	Other
Zm00001d026094	Zm00001d012640	10	8	Other
Zm00001d026094	Zm00001d031677	10	1	Other
Zm00001d026094	Zm00001d032283	10	1	Other
Zm00001d026094	Zm00001d014623	10	5	Other
Zm00001d026094	Zm00001d013610	10	5	Other
Zm00001d026094	Zm00001d013646	10	5	Other
Zm00001d026094	Zm00001d014157	10	5	Other
Zm00001d026094	Zm00001d038860	10	6	Other
Zm00001d026094	Zm00001d045513	10	9	Other
Zm00001d026094	Zm00001d039140	10	6	Other
Zm00001d026094	Zm00001d010855	10	8	Other
Zm00001d026094	Zm00001d010957	10	8	Other
Zm00001d026094	Zm00001d026509	10	10	Other
Zm00001d026094	Zm00001d025784	10	10	Other
Zm00001d026094	Zm00001d026326	10	10	Other
Zm00001d026094	Zm00001d025827	10	10	Other
Zm00001d026094	Zm00001d026331	10	10	Other
Zm00001d026094	Zm00001d034427	10	1	Other
Zm00001d026094	Zm00001d034007	10	1	Other
Zm00001d026094	Zm00001d034494	10	1	Other
Zm00001d026094	Zm00001d018452	10	5	Other
Zm00001d026094	Zm00001d017849	10	5	Other
Zm00001d026094	Zm00001d022552	10	7	Other
Zm00001d026094	Zm00001d008923	10	8	Other
Zm00001d026094	Zm00001d027619	10	1	Other
Zm00001d026094	Zm00001d027873	10	1	Other
Zm00001d026094	Zm00001d027520	10	1	Other
Zm00001d026094	Zm00001d027387	10	1	Other
Zm00001d026094	Zm00001d027652	10	1	Other
Zm00001d026094	Zm00001d028834	10	1	Other
Zm00001d026094	Zm00001d029442	10	1	Other
Zm00001d026094	Zm00001d032407	10	1	Other
Zm00001d026094	Zm00001d033077	10	1	Other
Zm00001d026094	Zm00001d030888	10	1	Other
Zm00001d026094	Zm00001d029826	10	1	Other
Zm00001d026094	Zm00001d029662	10	1	Other
Zm00001d026094	Zm00001d002514	10	2	Other
Zm00001d026094	Zm00001d002125	10	2	Other
Zm00001d026094	Zm00001d053983	10	4	Other
Zm00001d026094	Zm00001d002028	10	2	Other
Zm00001d026094	Zm00001d005811	10	2	Other
Zm00001d026094	Zm00001d006034	10	2	Other
Zm00001d026094	Zm00001d023950	10	10	Other
Zm00001d026094	Zm00001d023620	10	10	Other
Zm00001d026094	Zm00001d023522	10	10	Other
Zm00001d026094	Zm00001d048336	10	9	Other
Zm00001d026094	Zm00001d048273	10	9	Other
Zm00001d026094	Zm00001d034978	10	6	Other
Zm00001d026094	Zm00001d034968	10	6	Other
Zm00001d026094	Zm00001d036283	10	6	Other
Zm00001d026094	Zm00001d035312	10	6	Other
Zm00001d026094	Zm00001d035603	10	6	Other
Zm00001d026094	Zm00001d014756	10	5	Other
Zm00001d026094	Zm00001d014984	10	5	Other
Zm00001d026094	Zm00001d014796	10	5	Other
Zm00001d026094	Zm00001d047771	10	9	Other
Zm00001d026094	Zm00001d047274	10	9	Other
Zm00001d026094	Zm00001d047218	10	9	Other
Zm00001d026094	Zm00001d047568	10	9	Other
Zm00001d026094	Zm00001d047614	10	9	Other
Zm00001d026094	Zm00001d047364	10	9	Other
Zm00001d026094	Zm00001d047938	10	9	Other
Zm00001d026094	Zm00001d047241	10	9	Other
Zm00001d026094	Zm00001d018962	10	7	Other
Zm00001d026094	Zm00001d019422	10	7	Other
Zm00001d026094	Zm00001d019397	10	7	Other
Zm00001d026094	Zm00001d019563	10	7	Other
Zm00001d026094	Zm00001d051829	10	4	Other
Zm00001d026094	Zm00001d051929	10	4	Other
Zm00001d026094	Zm00001d052056	10	4	Other
Zm00001d026094	Zm00001d044516	10	3	Other
Zm00001d026094	Zm00001d044425	10	3	Other
Zm00001d026094	Zm00001d045864	10	9	Other
Zm00001d026094	Zm00001d046986	10	9	Other
Zm00001d026094	Zm00001d049107	10	4	Other
Zm00001d026094	Zm00001d037005	10	6	Other
Zm00001d026094	Zm00001d037518	10	6	Other
Zm00001d026094	Zm00001d037519	10	6	Other
Zm00001d026094	Zm00001d037640	10	6	Other
Zm00001d026094	Zm00001d003813	10	2	Other
Zm00001d026094	Zm00001d005102	10	2	Other
Zm00001d026094	Zm00001d004495	10	2	Other
Zm00001d026094	Zm00001d004196	10	2	Other
Zm00001d026094	Zm00001d002860	10	2	Other
Zm00001d026094	Zm00001d053695	10	4	kinase
Zm00001d026094	Zm00001d021535	10	7	kinase
Zm00001d026094	Zm00001d012625	10	8	kinase
Zm00001d026094	Zm00001d031427	10	1	kinase
Zm00001d026094	Zm00001d026126	10	10	kinase
Zm00001d026094	Zm00001d025920	10	10	kinase
Zm00001d026094	Zm00001d017821	10	5	kinase
Zm00001d026094	Zm00001d008279	10	8	kinase
Zm00001d026094	Zm00001d029468	10	1	kinase
Zm00001d026094	Zm00001d015884	10	5	kinase
Zm00001d026094	Zm00001d015202	10	5	kinase
Zm00001d026094	Zm00001d047437	10	9	kinase
Zm00001d026094	Zm00001d003614	10	2	kinase
Zm00001d026094	Zm00001d007843	10	2	kinase
Zm00001d026094	Zm00001d045064	10	9	kinase
Zm00001d026094	Zm00001d049713	10	4	kinase
Zm00001d026094	Zm00001d027436	10	1	kinase
Zm00001d026094	Zm00001d028439	10	1	kinase
Zm00001d026094	Zm00001d032869	10	1	kinase
Zm00001d026094	Zm00001d032902	10	1	kinase
Zm00001d026094	Zm00001d018825	10	7	kinase
Zm00001d026094	Zm00001d051615	10	4	kinase
Zm00001d026094	Zm00001d044434	10	3	kinase
Zm00001d026094	Zm00001d034781	10	1	kinase
Zm00001d026094	Zm00001d020673	10	7	Enzyme
Zm00001d026094	Zm00001d007091	10	2	Enzyme
Zm00001d026094	Zm00001d021577	10	7	Enzyme
Zm00001d026094	Zm00001d037745	10	6	Enzyme
Zm00001d026094	Zm00001d014666	10	5	Enzyme
Zm00001d026094	Zm00001d045261	10	9	Enzyme
Zm00001d026094	Zm00001d051161	10	4	Enzyme
Zm00001d026094	Zm00001d025917	10	10	Enzyme
Zm00001d026094	Zm00001d034635	10	1	Enzyme
Zm00001d026094	Zm00001d033633	10	1	Enzyme
Zm00001d026094	Zm00001d008843	10	8	Enzyme
Zm00001d026094	Zm00001d027519	10	1	Enzyme
Zm00001d026094	Zm00001d033556	10	1	Enzyme
Zm00001d026094	Zm00001d048407	10	9	Enzyme
Zm00001d026094	Zm00001d035064	10	6	Enzyme
Zm00001d026094	Zm00001d019280	10	7	Enzyme
Zm00001d026094	Zm00001d013048	10	5	Enzyme
Zm00001d026094	Zm00001d042487	10	3	Enzyme
Zm00001d026094	Zm00001d042281	10	3	Enzyme
Zm00001d026094	Zm00001d021201	10	7	Enzyme
Zm00001d026094	Zm00001d021187	10	7	Enzyme
Zm00001d026094	Zm00001d044120	10	3	Enzyme
Zm00001d026094	Zm00001d038765	10	6	Enzyme
Zm00001d026094	Zm00001d024718	10	10	Enzyme
Zm00001d026094	Zm00001d012326	10	8	Enzyme
Zm00001d026094	Zm00001d031617	10	1	Enzyme
Zm00001d026094	Zm00001d014525	10	5	Enzyme
Zm00001d026094	Zm00001d010821	10	8	Enzyme
Zm00001d026094	Zm00001d033746	10	1	Enzyme
Zm00001d026094	Zm00001d034732	10	1	Enzyme
Zm00001d026094	Zm00001d027893	10	1	Enzyme
Zm00001d026094	Zm00001d027353	10	1	Enzyme
Zm00001d026094	Zm00001d032527	10	1	Enzyme
Zm00001d026094	Zm00001d029723	10	1	Enzyme
Zm00001d026094	Zm00001d035308	10	6	Enzyme
Zm00001d026094	Zm00001d036370	10	6	Enzyme
Zm00001d026094	Zm00001d015767	10	5	Enzyme
Zm00001d026094	Zm00001d018827	10	7	Enzyme
Zm00001d026094	Zm00001d013428	10	5	Enzyme
Zm00001d026094	Zm00001d046676	10	9	Enzyme
Zm00001d026094	Zm00001d034875	10	1	Enzyme
Zm00001d026094	Zm00001d005351	10	2	Enzyme
Zm00001d026094	Zm00001d003446	10	2	Enzyme
Zm00001d026094	Zm00001d003015	10	2	Enzyme
Zm00001d026094	Zm00001d048407	10	9	CoReg
