## Supplementary material for "Prioritizing Maize Transcriptional Regulators through Multi-Omic Network Integration": Table S7

### Sheet: Supplementary Table 7
Supplementary Table 7. Total PDIs (peaks) used to build the GRN. Provided through the Zenodo deposit because it exceeds supplementary file size limits.
Field	Value
Zenodo record	https://doi.org/10.5281/zenodo.21866340
Record title	Prioritizing Maize Transcriptional Regulators through Multi-Omic Network Integration - processed networks, embeddings, and TF-function predictions (v1.0.0, open access, CC BY)
File	Table_S7.txt.gz
Format	Tab-delimited text, gzip-compressed; one row per protein-DNA interaction (PDI) peak
Size	99,871,783 bytes (95.2 MB compressed)
MD5 checksum	a1e955d312e7819e5752244d1cbd2afb
Content	Per-peak PDI table underlying the GRN layer: the high-confidence ChIP- and DAP-seq peaks retained after filtering for overlap with accessible chromatin regions and read coverage (Materials and Methods; Supplementary Figure 3). The source datasets are listed in Supplementary Table 2.
How to use	Download Table_S7.txt.gz from the Zenodo record and decompress with gunzip, or read it directly, e.g. read.delim(gzfile("Table_S7.txt.gz")) in R.
